# Oncogenic and immunomodulatory functions of SUV420H1 in HPV-negative head and neck squamous cell carcinoma

**DOI:** 10.1101/2025.10.20.683419

**Authors:** Arfa Moshiri, Marie Luff, Sohyoung Kim, Meiye Jiang, Mohd Saleem Dar, Malhar Patel, Katherine McKinnon, Elijah F. Edmondson, Jawad Akhtar, Hui Cheng, Vassiliki Saloura

## Abstract

Despite the advent of immunotherapy, human-papilloma-virus (HPV)-negative head and neck squamous cell carcinoma (HNSCC) carries a high morbidity and mortality rate, thus novel therapies are urgently needed. Suppressor Of Variegation 4-20 Homolog 1 (SUV420H1) is a protein lysine methyltransferase that writes H4K20me3. Approximately 35% of HPV-negative HNSCC tumors carry gains/amplifications of *SUV420H1*. Gene Set Enrichment Analysis (GSEA) showed enrichment of proliferation-, epithelial-mesenchymal transition (EMT)- and immune-response pathways in *SUV420H1*-overexpressing HPV-negative HNSCC tumors. Depletion of SUV420H1 led to decreased proliferation, cell cycling and invasion in human HPV-negative HNSCC cell lines, while enzymatic inhibition decreased the invasive capacity but not the proliferation and cell cycling of HPV-negative HNSCC cell lines, supporting the presence of catalytically-independent and -dependent functions of SUV420H1. In a syngeneic mouse model of mouse oral carcinoma 1 tumors (MOC1), *Suv420h1* knockout (KO) in MOC1 cancer cells halted tumor growth and synergized with anti-PD-1 therapy. In the tumor immune microenvironment (TIME) of *Suv420h1* KO MOC1 tumors, a significant increase in the macrophage compartment with a concurrent decrease in the protumorigenic granulocytic myeloid derived suppressor cells (gMDSCs) was observed. Genome-wide mapping of SUV420H1-mediated H4K20me3 revealed enrichment of EMT-, IFN-response, and myeloid-attracting chemokines. This work provides rationale for the depletion/degradation of SUV420H1 as a novel therapeutic strategy to hinder proliferation and invasion, and to impart sensitization to anti-PD-1 immunotherapy for patients with HPV-negative HNSCC tumors with *SUV420H1* gain/amplification.
