## Supplementary Table 1 for "Oncogenic and immunomodulatory functions of SUV420H1 in HPV-negative head and neck squamous cell carcinoma"

### Sheet: IHC staining
Supplementary Table 1. Quantitative evaluation of immunohistochemical analysis for SUV420H1 in HPV-negative HNSCC tissue microarrays (TMAs).
TMA ATA 14-4
Tumors (N=22)	Tumor: IHC Grade	Tumor: Pattern	Nuclear Positive %	Nuclear H-score	Cytoplasm Positive %	Cytoplasm H-score	Tumor: Positive %	Stroma: Positive %	Stroma + Tumor: Positive %	Tumor: H-score	Stroma: H-score	Stroma + Tumor: H-score
Tumor 1	2	IN	73.08	73.71	29.56	29.56	18.05	1.903	12.05	18.06	1.977	12.08
Tumor 2 (1)	3	IC & IN	92.58	104.64	61.36	61.36	64.84	24.27	40.53	67.16	25.63	42.27
Tumor 2 (2)	3	IC & IN	77.9	88.84	22.64	22.97	73.53	24.53	40.03	78.38	24.6	41.6
Tumor 2 (3)	2	IN	28.85	28.95	9.818	9.919	12.33	2.785	6.898	12.53	2.785	6.986
Tumor 3 (1)	2	IN	42.71	43.19	22.95	22.99	27.27	8.212	25.21	27.41	8.212	25.34
Tumor 3 (2)	3	IN	73.83	76.35	55.91	55.96	65.17	25.18	62.17	65.34	25.18	62.33
Tumor 4 (1)	3	IC & IN	88.07	102.29	86.24	90.21	73.52	18.47	38.63	78.53	18.76	40.66
Tumor 4 (2)	1	IN	60.4	60.65	23.06	23.06	48.54	8.271	21.35	48.65	8.271	21.39
Tumor 5	4	IC & IN	88.15	137.04	62.56	68.1	85.73	25.25	61.96	94.51	25.35	67.32
Tumor 6 (1)	3	IC & IN	81.02	90.06	53.55	53.6	62.9	18.42	50.1	62.99	18.45	50.18
Tumor 6 (2)	3	IN	93.72	98.7	39.83	39.83	48.1	17.31	30.78	48.78	17.45	31.15
Tumor 7 (1)	2	IN	62.82	64.74	7.051	7.051	49.28	19.04	34.22	49.91	19.13	34.59
Tumor 7 (2)	1	IN	40.65	40.89	0.8786	0.8786	35.16	16.05	22.83	35.54	16.09	22.99
Tumor 8 (1)	1	IN	20.66	20.87	0.9534	0.9534	44.68	7.982	38.4	45.03	8.027	38.69
Tumor 8 (2)	1	IN	23.89	23.93	3.718	3.718	8.533	1.719	7.407	9.272	2.371	8.132
Tumor 9 (1)	3	IC & IN	97.05	125.67	96.28	108.99	78.44	29.36	70.17	87.52	30.97	77.98
Tumor 9 (2)	2	IC & IN	69.96	69.96	52.79	52.79	33.6	10.92	29.31	34.27	11.45	29.96
Tumor 9 (3)	1	IN	1.766	1.766	0.2717	0.2717	2.371	0.8679	1.727	2.387	0.8679	1.737
Tumor 10 (1)	2	IC & IN	79.44	80.77	65.24	65.73	43.3	7.396	37.65	44.15	7.852	38.43
Tumor 10 (2)	1	IC & IN	82.43	82.43	76.45	76.45	43.44	3.805	38.07	43.56	3.858	38.17
Tumor 11	2	IN	63.16	63.42	19.23	19.28	24.88	7.947	20.25	25.34	7.983	20.59
Tumor 12 (1)	3	IN	91.14	101.94	56.3	56.7	61	12.26	53.36	61.48	12.38	53.78
Tumor 12 (2)	3	IN	96.62	118.49	83.6	84.36	79.99	27.63	70.67	80.72	27.78	71.3
Tumor 13 (1)	3	IC & IN	73.4	83.16	35.02	35.02	15.18	3.627	8.425	15.2	3.627	8.432
Tumor 13 (2)	1	IN	29.06	29.69	2.5	2.5	40.04	6.971	20.74	46.73	7.285	23.71
Tumor 14 (1)	2	IN (nucleolar)	8.562	8.562	0.5882	0.5882	1.435	0.7394	1.187	1.447	0.7394	1.195
Tumor 14 (2)	2	IN	14.29	14.36	1.553	1.553	2.374	0.1658	1.319	2.374	0.1658	1.319
Tumor 15	2	IC & IN	65.97	79.41	54.2	64.71	72.7	20.12	58.86	78.97	20.41	63.56
Tumor 16	2	IN	43.34	43.57	21.67	21.67	18.93	1.671	6.64	18.93	1.671	6.64
Tumor 17 (1)	3	IC & IN	50.4	55.36	27.2	28.64	46.92	5.689	10	49.19	5.689	10.24
Tumor 17 (2)	2	IC & IN	77.73	82.19	44.13	44.53	75.56	11.85	22.03	76.89	11.85	22.25
Tumor 18	2	IC & IN	37.14	38.54	28.73	29.03	37.27	9.967	25.96	37.9	10.1	26.38
Tumor 19 (1)	1	IN	36.98	38.49	11.7	11.7	61.51	30.17	40.14	62.82	30.17	40.56
Tumor 19 (2)	1	IN	51.22	52.03	18.7	18.7	45.2	6.306	10.4	45.98	6.398	10.57
Tumor 20	3	IC & IN	97.71	159.05	93.51	98.79	81.81	14.94	72.92	85.67	15.14	76.3
Tumor 21 (1)	2	IC & IN	32.44	32.67	9.46	9.527	14.1	6.437	10.61	14.19	6.437	10.66
Tumor 21 (2)	2	IC & IN	22.96	23.14	5.39	5.39	21.59	12.22	18.21	21.84	12.22	18.36
Tumor 22 (1)	1	IN	3.824	3.824	0.0708	0.0708	0.3736	0.1761	0.2795	0.3914	0.1956	0.2981
Tumor 22 (2)	1	IN	7.87	7.87	0.3086	0.3086	0.4581	0.8091	0.5833	0.4677	0.8091	0.5895
TMA ATA 15-1
Tumors (N=25)	Tumor: IHC Grade	Tumor: Pattern	Nuclear Positive %	Nuclear H-score	Cytoplasm Positive %	Cytoplasm H-score	Tumor: Positive %	Stroma: Positive %	Stroma + Tumor: Positive %	Tumor: H-score	Stroma: H-score	Stroma + Tumor: H-score
Tumor 1	1	IN	23.26	23.26	0.4651	0.4651	27.83	21.65	23.12	27.83	22.99	24.15
Tumor 2 (1)	2	IC	60.9	67.46	46.21	46.21	50.31	33.03	36.53	56.43	34.78	39.17
Tumor 2 (2)	1	IN	38.38	39.61	13.91	13.99	54.48	40.08	43.76	60.53	41.27	46.19
Tumor 3	3	IN	77.69	85.49	12.64	13.02	85.4	57.09	65.57	109.37	68.97	81.07
Tumor 4	1	IN	34.49	34.76	13.64	13.64	53.04	45.56	47.8	59.78	50.97	53.61
Tumor 5 (1)	0		8.911	9.406	0.9901	0.9901	60.09	24.22	26.1	68.08	25.13	27.38
Tumor 5 (2)	2	IC	60.97	66.03	10.97	10.97	64.86	46.37	47.52	80.19	48.7	50.65
Tumor 6	3	IC & IN	61.61	64.95	45.98	46.28	33.79	14.54	21.79	35.65	14.69	22.58
Tumor 7 (1)	1	IN	34.55	35.11	9.551	9.831	53.47	26.97	40.35	59.71	29.32	44.66
Tumor 7 (2)	2	IN	27.42	27.63	7.629	7.629	54.38	27.8	34.28	61.43	29.1	36.99
Tumor 8	0		11.93	11.93	0.5682	0.5682	12.94	11.8	11.87	13.29	11.87	11.94
Tumor 9 (1)	0		21.69	22.82	4.789	4.789	56.63	24.55	27.77	62.65	25.72	29.42
Tumor 9 (2)	2	IC & IN	36.72	36.72	5.65	5.65	61.39	22.91	25.48	67.72	23.79	26.73
Tumor 10 (1)	2	IN	40.46	42.41	17.46	17.46	39.84	18.52	23.21	41.33	18.74	23.71
Tumor 10 (2)	0		22.63	22.63	7.191	7.287	46.3	20.16	27.99	46.6	20.22	28.12
Tumor 11 (1)	2	IN	26.4	28.61	3.54	3.54	37.38	19.53	21.37	40.98	20.47	22.59
Tumor 11 (2)	2	IN	65.06	66.67	8.013	8.013	56.43	30.67	35.76	59.57	32.04	37.48
Tumor 12 (1)	2	IN	28.76	29.05	10.49	10.49	42.74	22.85	31.25	43.69	23.09	31.79
Tumor 12 (2)	1	IN	20.61	21.37	1.527	1.527	43.86	25.49	29.61	53.11	26.37	32.36
Tumor 13	1	IN	6.924	7.091	1.005	1.005	22.64	17.78	20.33	22.99	18.08	20.66
Tumor 14	2	IN	16.34	16.48	1.847	1.847	29.7	29.02	29.14	30.28	29.49	29.64
Tumor 15 (1)	1	IC	13.5	13.5	13.92	13.92	29.62	10.7	15.9	31.85	12.47	17.8
Tumor 15 (2)	1	IC	7.627	7.627	3.814	3.814	30.36	15.01	16.95	35.11	17.61	19.82
Tumor 16 (1)	1	IN	36.55	36.55	5.517	6.207	32.88	18.71	21.11	33.37	18.89	21.34
Tumor 16 (2)	2	IC	62.05	63.41	50.19	50.31	74.71	30.15	45.17	102.39	31.3	55.27
Tumor 17	2	IC & IN	49.21	51.85	21.69	21.69	52.4	33.49	36.62	53.14	34.3	37.42
Tumor 18 (1)	1	IN	18.11	18.11	4.715	4.715	50.79	28.95	37.62	51.52	29.24	38.08
Tumor 18 (2)	0		46.14	46.5	7.944	7.944	57.62	18.73	28.07	58.34	18.88	28.35
Tumor 19 (1)	0		6.573	6.573	0.8621	0.8621	20.34	5.852	7.667	21.06	5.903	7.802
Tumor 19 (2)	0		3.802	3.802	1.331	1.331	20.92	4.377	8.235	23.37	4.581	8.962
Tumor 20 (1)	2	IC & IN	61.51	63.89	19.84	19.84	64.79	18.15	22.55	67.18	18.35	22.96
Tumor 20 (2)	3	IN	81.11	84.98	13	13.24	81.54	56.62	69.9	85.05	59.38	73.06
Tumor 21 (1)	2	IC & IN	60.78	63.87	11.48	11.48	58.21	46.12	47.87	62.14	47.57	49.67
Tumor 21 (2)	4	IC & IN	78.93	130.71	68.93	70.36	95.54	68.73	72.94	165.02	75.25	89.36
Tumor 22 (1)	0		0.9242	0.9242	0.1848	0.1848	24.17	3.696	5.707	26.94	3.817	6.087
Tumor 22 (2)	1	IC & IN	64.61	64.74	11.46	11.46	74.3	50.23	55.76	76.1	50.5	56.38
Tumor 23 (1)	1	IC	14.92	15.09	1.214	1.214	56.26	18.92	21.24	57.75	19.06	21.46
Tumor 23 (2)	2	IC & IN	71.8	88.29	56.62	59.65	73.3	28.95	36.19	89.15	30.25	39.87
Tumor 24	3	IC & IN	73.68	83.63	50.38	50.38	84	29.5	36.49	97.5	30.39	39
Tumor 25 (1)	2	IN	15.75	15.98	4.839	4.839	31.6	11.46	16.71	34.89	11.62	17.69
Tumor 25 (2)	2	IN	13.64	14.12	4.058	4.058	48.7	33.77	37.47	49.55	33.9	37.78
TMA ATA 12-6
Tumors (N=49)	Tumor: IHC Grade	Tumor: Pattern	Nuclear Positive %	Nuclear H-score	Cytoplasm Positive %	Cytoplasm H-score	Name	Tumor: Positive %	Stroma: Positive %	Stroma + Tumor: Positive %	Tumor: H-score	Stroma: H-score	Stroma + Tumor: H-score
Tumor 1	1	IN	10.51	10.51	0.7283	0.7283	A-1	2.531	0.6408	1.92	2.531	0.6408	1.92
Tumor 2 (1)	1	IC	3.967	3.967	1.231	1.231	A-13	12.72	3.241	4.618	13.17	3.241	4.682
Tumor 2 (2)	3	IC & IN	65.49	71.04	65.07	67.97	A-14	64.09	35.35	53.83	67.63	35.8	56.27
Tumor 3	1	IN	19.1	19.44	5.814	5.814	A-2	12.34	4.115	8.481	12.47	4.255	8.613
Tumor 4 (1)	1	IN	20.16	20.16	7.295	7.295	A-5	33.27	2.558	24.24	33.69	2.558	24.54
Tumor 4 (2)	1	IN	12.24	12.24	1.561	1.561	A-6	8.446	2.488	6.619	8.46	2.488	6.629
Tumor 5 (1)	1	IN	16.24	16.67	1.282	1.282	A-7	45.01	13.2	19.3	45.37	13.25	19.4
Tumor 5 (2)	1	IN	18.15	18.15	1.068	1.068	A-8	21.75	14.29	15.85	21.75	14.29	15.85
Tumor 6 (1)	0		0.3976	0.3976	0	0	B-11	1.977	0.1429	0.3012	2.093	0.1429	0.3113
Tumor 6 (2)	0		1.122	1.122	0.1247	0.1247	B-12	2.35	0.2667	0.4018	2.35	0.2667	0.4018
Tumor 7 (1)	1	IN	8.803	8.803	0.1376	0.1376	B-15	0.3448	0.4512	0.4436	0.3448	0.4512	0.4436
Tumor 7 (2)	2	IN	34.36	34.36	3.067	3.067	B-16	11.38	3.865	6.321	11.38	3.865	6.321
Tumor 8	1	IN	21.04	21.04	0.1887	0.1887	B-2	5.187	0.5897	3.152	5.187	0.5897	3.152
Tumor 9	2	IN	46.96	48.31	11.49	11.82	B-6	28.57	3.582	5.598	29.2	3.582	5.649
Tumor 10	1	IN	3.107	3.107	0.1268	0.1268	C-1	0.7098	0.8122	0.7589	0.9016	0.8955	0.8987
Tumor 11 (1)	2	IC & IN	88.09	88.93	51.34	51.34	C-11	82.45	31.79	56.55	83.68	31.88	57.2
Tumor 11 (2)	2	IC & IN	74.7	74.97	17.79	18.05	C-12	19.78	4.349	9.902	19.95	4.349	9.962
Tumor 12	2	IN	25.13	25.37	2.407	2.407	C-15	14.62	9.689	12.17	14.66	9.689	12.19
Tumor 13	1	IN	7.41	7.473	0.57	0.57	C-2	9.782	4.366	6.716	11.33	4.392	7.401
Tumor 14	3	IC & IN	95.75	151.49	93.21	93.84	C-5	87.92	13.6	64.22	88.52	13.81	64.7
Tumor 15	1	IN	18.58	18.58	2.186	2.186	C-8	20	1.217	1.783	20	1.217	1.783
Tumor 16	0		3.448	4.138	0.3448	0.3448	D-10	1.613	0.246	0.2962	1.613	0.246	0.2962
Tumor 17 (1)	0		1.113	1.113	0.2385	0.2385	D-11	0.629	0.5551	0.5762	0.666	0.5551	0.5868
Tumor 17 (2)	0		1.044	1.044	0.116	0.116	D-12	0.5648	0.9782	0.8402	0.5905	0.9911	0.8573
Tumor 18	2	IN	63.37	63.37	5.233	5.233	D-13	19.39	8.154	8.735	20.07	8.154	8.77
Tumor 19	3	IN	76.13	83.23	53.75	53.8	D-15	61.38	16.94	46.03	61.95	16.94	46.4
Tumor 20 (1)	2	IC	64.61	65.19	19.54	19.54	D-3	29.55	2.419	10.42	29.55	2.419	10.42
Tumor 20 (2)	2	IC	46.33	46.33	13.04	13.04	D-4	25.26	1.895	5.463	25.99	1.895	5.574
Tumor 21 (1)	2	IC & IN	72.5	74.88	13.6	13.6	D-5	23.94	6.045	11.46	23.97	6.045	11.47
Tumor 21 (2)	2	IC & IN	83.91	86.28	36.85	36.85	D-6	45.77	15.55	31.6	45.93	15.64	31.73
Tumor 22	1	IN	29.33	29.89	5.587	5.587	D-7	43.09	8.434	15.38	46.87	8.471	16.17
Tumor 23	0		5.213	5.213	0	0	D-9	44	2.361	4.008	50.67	2.361	4.272
Tumor 24	1	IN	29.06	29.13	5.664	5.664	E-1	14.99	5.293	11.55	15.08	5.37	11.63
Tumor 25 (1)	2	IN	32.65	33.97	7.001	7.001	E-15	8.852	2.418	3.899	9.016	2.418	3.937
Tumor 25 (2)	2	IN	42.04	43.74	15.5	15.5	E-16	13.15	0.1164	2.444	13.15	0.1164	2.444
Tumor 26	2	IN	31.19	32.07	19.34	19.34	E-2	28.93	5.655	17.64	29.28	5.79	17.89
Tumor 27 (1)	2	IN	25.79	26.09	0.2421	0.3027	E-3	2.798	0.3436	1.152	2.798	0.3608	1.164
Tumor 27 (2)	2	IN	32.56	33.3	4.059	4.059	E-4	17.4	1.57	3.919	17.71	1.583	3.976
Tumor 28 (1)	0		4.025	4.025	0.4237	0.4237	E-5	0	0.238	0.2351	0	0.238	0.2351
Tumor 28 (2)	0		4.944	5.281	0.2247	0.2247	E-6	3.333	0.1607	0.3067	3.333	0.1607	0.3067
Tumor 29	1	IN	8.098	8.098	0.5224	0.5224	F-1	2.805	0.9937	2.01	2.856	0.9937	2.038
Tumor 30	1	IN	6.134	6.134	0.8763	0.8763	F-12	10.73	3.498	3.883	10.73	3.498	3.883
Tumor 31 (1)	2	IC & IN	33.13	33.95	27.12	27.12	F-13	31.36	8.834	11.5	32.42	8.848	11.63
Tumor 31 (2)	2	IC & IN	33.52	33.52	4.241	4.241	F-14	12.01	2.24	5.417	12.01	2.24	5.417
Tumor 32	1	IN	14.37	14.37	0.8621	0.8621	F-2	7.829	2.157	5.146	7.851	2.157	5.158
Tumor 33 (1)	2	IN	29.36	29.66	0	0	F-5	6.649	1.15	1.759	7.092	1.15	1.808
Tumor 33 (2)	1	IN	26.13	26.53	4.111	4.111	F-6	9.487	3.027	4.534	11.35	3.027	4.969
Tumor 34	1	IC & IN	22.87	22.87	2.128	2.128	G-1	5.376	0.5617	1.631	5.42	0.5741	1.65
Tumor 35	1	IN	1.111	1.111	0	0	G-10	0.2661	1.091	0.6303	0.2661	1.105	0.6362
Tumor 36 (1)	3	IC	44.13	46.67	18.49	18.57	G-11	42.56	6.701	8.517	43.59	6.701	8.569
Tumor 36 (2)	3	IC	55.22	61.09	15.31	15.31	G-12	46.88	11.73	15.27	49.55	11.73	15.54
Tumor 37	1	IC & IN	14.14	14.29	1.504	1.504	G-2	11.7	2.199	3.83	11.89	2.199	3.863
Tumor 38	1	IN	5.677	5.677	1.164	1.164	G-9	4.858	1.465	3.26	4.858	1.475	3.265
Tumor 39	2	IN	50	50.29	1.163	1.163	H-10	2.444	1.728	1.927	2.444	1.728	1.927
Tumor 40	1	IC	57.24	57.68	46.18	46.36	H-13	71.74	18.12	34.07	72.87	18.12	34.41
Tumor 41 (1)	1	IN	6.859	6.859	0.9025	0.9025	H-7	3.119	0.4115	1.385	3.119	0.4233	1.393
Tumor 41 (2)	1	IN	12	12	1.436	1.436	H-8	2.9	1.182	1.93	2.9	1.191	1.935
Tumor 42	2	IN	55.21	55.99	1.981	1.981	H-9	12.15	5.183	7.033	12.27	5.183	7.066
Tumor 43	2	IN	37.38	37.38	3.927	3.927	I-1	18.61	6.042	15.11	18.63	6.042	15.12
Tumor 44	0		0.1359	0.1359	0.1359	0.1359	I-10	0.3324	0.6249	0.5793	0.3324	0.6249	0.5793
Tumor 45 (1)	1	IN	10.06	10.06	0.353	0.353	I-3	1.255	0.1014	0.6924	1.255	0.1014	0.6924
Tumor 45 (2)	2	IN	31.19	31.25	3.062	3.062	I-4	9.29	3.696	7.313	9.326	3.696	7.337
Tumor 45 (3)	2	IN	27.8	27.8	3.987	3.987	I-7	9.654	9.615	9.633	9.758	9.615	9.682
Tumor 45 (4)	2	IN	21.81	21.81	0.6075	0.6075	I-8	11.77	2.047	6.602	11.8	2.047	6.615
Tumor 46	0		0.2347	0.2347	0	0	I-9	2.313	1.124	1.35	2.313	1.135	1.36
Tumor 47 (1)	0		0	0	0	0	J-11	5.797	1.396	1.723	5.797	1.396	1.723
Tumor 47 (2)	0		0.1754	0.1754	0	0	J-12	0.9299	1.48	1.382	0.9299	1.48	1.382
Tumor 48	0		11.56	11.56	0.3458	0.3458	J-4	6.195	1.072	3.348	6.195	1.095	3.36
Tumor 49	2	IN	19.97	19.97	0.3804	0.3804	J-7	2.403	0.1236	0.3898	2.537	0.1236	0.4054
*Sections from the same tumor may be present in singles, duplicates or triplicates.
*IN: intranuclear
*IC: intracytoplasmic
*Positive %: percentage of cells positive
