## Supplementary Table 4 for "Oncogenic and immunomodulatory functions of SUV420H1 in HPV-negative head and neck squamous cell carcinoma"

### Sheet: EMT genes
Supplementary Table 4. Gene sets of EMT-, IFNA-, IFNG-, inflammatory-response and myeloid-attracting chemokines/cytokines.
Supplementary Table 4A. Gene set of the EMT Hallmark pathway (200 genes).
ABI3BP
ACTA2
ADAM12
ANPEP
APLP1
AREG
BASP1
BDNF
BGN
BMP1
CADM1
CALD1
CALU
CAP2
CAPG
CD44
CD59
CDH11
CDH2
CDH6
COL11A1
COL12A1
COL16A1
COL1A1
COL1A2
COL3A1
COL4A1
COL4A2
COL5A1
COL5A2
COL5A3
COL6A2
COL6A3
COL7A1
COL8A2
COMP
COPA
CRLF1
CCN2
CTHRC1
CXCL1
CXCL12
CXCL6
CCN1
DAB2
DCN
DKK1
DPYSL3
DST
ECM1
ECM2
EDIL3
EFEMP2
ELN
EMP3
ENO2
FAP
FAS
FBLN1
FBLN2
FBLN5
FBN1
FBN2
FERMT2
FGF2
FLNA
FMOD
FN1
FOXC2
FSTL1
FSTL3
FUCA1
FZD8
GADD45A
GADD45B
GAS1
GEM
GJA1
GLIPR1
COLGALT1
GPC1
GPX7
GREM1
HTRA1
ID2
IGFBP2
IGFBP3
IGFBP4
IL15
IL32
IL6
CXCL8
INHBA
ITGA2
ITGA5
ITGAV
ITGB1
ITGB3
ITGB5
JUN
LAMA1
LAMA2
LAMA3
LAMC1
LAMC2
P3H1
LGALS1
LOX
LOXL1
LOXL2
LRP1
LRRC15
LUM
MAGEE1
MATN2
MATN3
MCM7
MEST
MFAP5
MGP
MMP1
MMP14
MMP2
MMP3
MSX1
MXRA5
MYL9
MYLK
NID2
NNMT
NOTCH2
NT5E
NTM
OXTR
PCOLCE
PCOLCE2
PDGFRB
PDLIM4
PFN2
PLAUR
PLOD1
PLOD2
PLOD3
PMEPA1
PMP22
POSTN
PPIB
PRRX1
PRSS2
PTHLH
PTX3
PVR
QSOX1
RGS4
RHOB
SAT1
SCG2
SDC1
SDC4
SERPINE1
SERPINE2
SERPINH1
SFRP1
SFRP4
SGCB
SGCD
SGCG
SLC6A8
SLIT2
SLIT3
SNAI2
SNTB1
SPARC
SPOCK1
SPP1
TAGLN
TFPI2
TGFB1
TGFBI
TGFBR3
TGM2
THBS1
THBS2
THY1
TIMP1
TIMP3
TNC
TNFAIP3
TNFRSF11B
TNFRSF12A
TPM1
TPM2
TPM4
VCAM1
VCAN
VEGFA
VEGFC
VIM
WIPF1
WNT5A

### Sheet: Immune response genes
Supplementary Table 4B. Gene sets of the IFNA-, IFNG- and inflammatory-response Hallmark pathways (497 genes).
HALLMARK_INTERFERON_ALPHA_RESPONSE	HALLMARK_INTERFERON_GAMMA_RESPONSE	HALLMARK_INFLAMMATORY_RESPONSE
http://www.gsea-msigdb.org/gsea/msigdb/human/geneset/HALLMARK_INTERFERON_ALPHA_RESPONSE	http://www.gsea-msigdb.org/gsea/msigdb/human/geneset/HALLMARK_INTERFERON_GAMMA_RESPONSE	http://www.gsea-msigdb.org/gsea/msigdb/human/geneset/HALLMARK_INFLAMMATORY_RESPONSE
MX1	STAT1	CXCL10
ISG15	ISG15	CCL2
OAS1	IFIT1	CCL5
IFIT3	MX1	FPR1
IFI44	IFIT3	CCL20
IFI35	IFI35	IL1A
IRF7	IRF7	CXCL8
RSAD2	IFIT2	CCL7
IFI44L	OAS2	CCL22
IFITM1	TAP1	CXCL11
IFI27	EIF2AK2	CCR7
IRF9	RSAD2	EDN1
OASL	MX2	CD40
EIF2AK2	IRF1	CXCL9
IFIT2	OAS3	IL6
CXCL10	TNFSF10	IL1B
TAP1	IRF9	TLR2
SP110	CXCL10	IL1R1
DDX60	IFI44	CD69
UBE2L6	BST2	ICAM1
USP18	XAF1	CCRL2
PSMB8	SP110	AQP9
IFIH1	OASL	EREG
BST2	PSMB8	C3AR1
LGALS3BP	IFI44L	GNA15
ADAR	IFITM3	CMKLR1
ISG20	DDX60	PTGER4
GBP2	LGALS3BP	LIF
IRF1	GBP4	IL15
PLSCR1	IRF8	NAMPT
PSMB9	PSMB9	OPRK1
HERC6	PML	ITGB8
SAMD9	IFIH1	PTAFR
CMPK2	UBE2L6	ADM
IFITM3	IFI27	PLAUR
RTP4	ADAR	NFKB1
STAT2	LY6E	INHBA
SAMD9L	STAT2	OSM
LY6E	CXCL9	TNFSF10
IFITM2	IL10RA	TNFSF15
HELZ2	PLA2G4A	IFNGR2
CXCL11	TRIM21	ADGRE1
TRIM21	USP18	IL12B
PARP14	PTGS2	CSF1
TRIM26	EPSTI1	CXCL6
PARP12	C1S	TNFRSF9
NMI	RIGI	LYN
RNF31	IL15	ACVR2A
HLA-C	NLRC5	LDLR
CASP1	NMI	BDKRB1
TRIM14	IDO1	HRH1
TDRD7	PSMB10	F3
DHX58	CXCL11	BST2
PARP9	ITGB7	PTGIR
PNPT1	SAMHD1	CD55
TRIM25	HERC6	CALCRL
PSME1	CMPK2	CSF3
WARS1	SAMD9L	GPR132
EPSTI1	RTP4	IL4R
UBA7	PTPN2	NLRP3
PSME2	PARP14	IL15RA
B2M	TNFAIP2	ADORA2B
TRIM5	IFITM2	GCH1
C1S	PLSCR1	OLR1
LAP3	SOCS1	PTGER2
LAMP3	CASP1	CSF3R
GBP4	ICAM1	MYC
NCOA7	WARS1	RELA
TMEM140	PSME1	TNFAIP6
CD74	ISG20	IL7R
GMPR	IRF2	IL18
PSMA3	TRIM14	GABBR1
PROCR	FCGR1A	CD82
IL7	MARCHF1	TNFSF9
IFI30	SOCS3	NMUR1
IRF2	JAK2	IL2RB
CSF1	HLA-DMA	TLR1
IL15	PARP12	LPAR1
CNP	TNFAIP6	IRAK2
TENT5A	TRIM26	RIPK2
IL4R	VCAM1	MMP14
CMTR1	CD274	P2RX7
CD47	CIITA	SLC11A2
LPAR6	NAMPT	SELL
MOV10	SELP	P2RY2
CASP8	GPR18	ABCA1
TXNIP	FPR1	FFAR2
SLC25A28	HELZ2	PROK2
SELL	PSME2	GNAI3
TRAFD1	SERPING1	TACR1
BATF2	CCL5	SLC7A1
RIPK2	RNF31	CDKN1A
CCRL2	SOD2	CYBB
NUB1	TRIM25	TIMP1
OGFR	LAP3	HBEGF
MVB12A	PSMA3	SCARF1
ELF1	RNF213	EBI3
	PELI1	NFKBIA
	CFB	SRI
	CD86	SLC7A2
	TXNIP	CCL17
	HLA-DQA1	TLR3
	GCH1	APLNR
	PNP	OSMR
	CCL7	IL10RA
	PTPN6	PSEN1
	SPPL2A	GPR183
	IL4R	ATP2B1
	PNPT1	TNFRSF1B
	DHX58	BEST1
	BTG1	GPC3
	CASP8	SCN1B
	IFI30	ACVR1B
	CCL2	HPN
	FGL2	SEMA4D
	CASP7	KLF6
	SECTM1	CD48
	IL15RA	CXCR6
	CD40	SLC1A2
	TRAFD1	GP1BA
	HLA-DRB1	TAPBP
	GBP6	RGS16
	LCP2	SLAMF1
	HLA-G	LCK
	MT2A	HIF1A
	RIPK1	AHR
	KLRK1	NMI
	UPP1	RHOG
	PSMB2	TPBG
	TDRD7	NPFFR2
	HIF1A	IFNAR1
	EIF4E3	ICOSLG
	VAMP8	RASGRP1
	PFKP	IFITM1
	CD38	KCNJ2
	ZBP1	LY6E
	BANK1	IL18R1
	TOR1B	IL10
	RBCK1	KCNA3
	PDE4B	HAS2
	MVP	DCBLD2
	IL7	LAMP3
	BPGM	VIP
	CMTR1	CD70
	AUTS2	RGS1
	B2M	SLC31A1
	RIPK2	ADRM1
	CD69	KCNMB2
	MYD88	SERPINE1
	PSMA2	MXD1
	PIM1	AXL
	NOD1	MEFV
	CFH	PVR
	TAPBP	CCL24
	SLC25A28	PDE4B
	PTPN1	LCP2
	TNFAIP3	PDPN
	SSPN	IRF7
	NUP93	MET
	MTHFD2	ATP2A2
	CDKN1A	SLC31A2
	IRF4	FZD5
	NFKB1	ITGA5
	BATF2	SGMS2
	HLA-B	MARCO
	LATS2	CD14
	IRF5	EIF2AK2
	SLAMF7	ROS1
	ISOC1	ATP2C1
	P2RY14	NDP
	STAT3	BTG2
	NCOA3	MSR1
	HLA-A	PTPRE
	IL6	RNF144B
	GZMA	PCDH7
	IFNAR2	SPHK1
	CD74	IL18RAP
	RAPGEF6	RTP4
	CASP4	RAF1
	FAS	CHST2
	OGFR	ITGB3
	ARL4A	KIF1B
	SRI	SELE
	LYSMD2	NOD2
	CSF2RB	C5AR1
	ST3GAL5	EMP3
	C1R	CLEC5A
	CASP3	TACR3
	CMKLR1	SLC4A4
	NFKBIA	MEP1A
	METTL7B	SELENOS
	ST8SIA4	LTA
	XCL1	PIK3R5
	IL2RB	STAB1
	VAMP5	IRF1
	IL18BP	ICAM4
	ZNFX1	P2RX4
	ARID5B	ABI1
	APOL6	CX3CL1
	STAT4	SLC28A2
