## Supplementary Table 5 for "Oncogenic and immunomodulatory functions of SUV420H1 in HPV-negative head and neck squamous cell carcinoma"

### Sheet: EMT genes
Supplementary Table 5. EMT and IFNA-/G-/inflammatory-response genes with decresed/lost intragenic H4K20me3 peaks (FDR<0.1, LFC>0.38) and detectable mRNA expression (HN-SCC-151 cells treated with A-196 for 6 days).
Supplementary Table 5A. EMT genes with decreased/lost intragenic H4K20me3 peaks and detectable mRNA expression (46 genes).
peakID	gene name	rna.log2FoldChange	rna.stat	rna.pvalue	rna.padj	desc
chr4:176785000-176791000	VEGFC	-0.0986756	-0.875047	0.381548	0.568775	EMT
chr3:123739000-123744000	MYLK	-0.268418	-11.9797	4.54e-33	3.38e-31	EMT
chr13:110384000-110393000	COL4A2	0.0944246	6.02229	1.72e-09	2.48e-08	EMT
chr7:134769000-134775000	CALD1	0.00779607	0.517654	0.6047	0.755559	EMT
chr5:39436000-39445000	DAB2	0.320209	4.97916	6.39e-07	6.48e-06	EMT
chr3:100982000-100997000	ABI3BP	-0.0113797	-0.206465	0.836428	0.910433	EMT
chr7:45923000-45933000	IGFBP3	0.0516521	1.10481	0.269242	0.449436	EMT
chr10:126058000-126066000	ADAM12	0.334193	7.61391	2.66e-14	6.17e-13	EMT
chr2:189178000-189185000	COL5A2	0.132676	2.19187	0.0283887	0.0834697	EMT
chr3:123865000-123874000	MYLK	-0.268418	-11.9797	4.54e-33	3.38e-31	EMT
chr6:17383000-17394000	CAP2	-0.100495	-2.03452	0.0418996	0.113595	EMT
chr3:150033000-150053000	PFN2	0.0276875	1.44157	0.149424	0.296073	EMT
chr5:17152000-17161000	BASP1	-0.137928	-7.60626	2.82e-14	6.53e-13	EMT
chr3:149992000-149999000	PFN2	0.0276875	1.44157	0.149424	0.296073	EMT
chr10:126191000-126210000	ADAM12	0.334193	7.61391	2.66e-14	6.17e-13	EMT
chr10:126374000-126384000	ADAM12	0.334193	7.61391	2.66e-14	6.17e-13	EMT
chr10:126087000-126096000	ADAM12	0.334193	7.61391	2.66e-14	6.17e-13	EMT
chr3:123732000-123738000	MYLK	-0.268418	-11.9797	4.54e-33	3.38e-31	EMT
chr7:130474000-130488000	MEST	-0.0701262	-2.64076	0.00827207	0.0302832	EMT
chr6:129489000-129497000	LAMA2	-0.538596	-1.49305	0.135423	NA	EMT
chr3:150018000-150030000	PFN2	0.0276875	1.44157	0.149424	0.296073	EMT
chr12:27972000-28080000	PTHLH	-0.134727	-7.1292	1.01e-12	2.04e-11	EMT
chr6:137674000-137867000	TNFAIP3	-0.116995	-6.21835	5.02e-10	7.76e-09	EMT
chr3:120445000-120513000	FSTL1	0.0566841	2.98726	0.00281487	0.0121828	EMT
chr11:102804000-102919000	MMP3	-1.09878	-2.55861	0.0105091	NA	EMT
chr10:52290000-52610000	DKK1	-0.0793409	-1.53863	0.123896	0.258339	EMT
chrX:23740000-23830000	SAT1	-0.123517	-7.27247	3.53e-13	7.38e-12	EMT
chr1:183145000-183190000	LAMC1	-0.0699317	-4.93473	8.03e-07	7.99e-06	EMT
chr1:183145000-183190000	LAMC2	0.043449	4.44747	8.69e-06	7.18e-05	EMT
chr2:162219000-162267000	FAP	-0.162446	-3.2903	0.0010008	0.00502989	EMT
chr4:73641000-73937000	CXCL1	0.271243	17.2644	8.72e-67	2.12e-64	EMT
chr4:73641000-73937000	CXCL6	0.310555	3.59642	0.000322624	0.00187988	EMT
chr4:73641000-73937000	CXCL8	0.157104	9.53965	1.43e-21	5.52e-20	EMT
chr3:13534000-13548000	FBLN2	0.0973889	1.0365	0.299967	0.483643	EMT
chr5:135990000-136028000	TGFBI	0.0745159	4.94216	7.73e-07	7.71e-06	EMT
chr11:102776000-102793000	MMP1	-0.311593	-13.4459	3.25e-41	3.18e-39	EMT
chr7:134724000-134754000	CALD1	0.00779607	0.517654	0.6047	0.755559	EMT
chr10:126146000-126156000	ADAM12	0.334193	7.61391	2.66e-14	6.17e-13	EMT
chr2:189198000-189213000	COL5A2	0.132676	2.19187	0.0283887	0.0834697	EMT
chr9:92503000-92514000	ECM2	0.460723	7.17908	7.02e-13	1.43e-11	EMT
chr10:126390000-126408000	ADAM12	0.334193	7.61391	2.66e-14	6.17e-13	EMT
chr11:102798000-102803000	MMP1	-0.311593	-13.4459	3.25e-41	3.18e-39	EMT
chr15:89782000-89796000	ANPEP	0.144558	0.378379	0.705149	NA	EMT
chr11:114284000-114307000	NNMT	0.0239082	0.651937	0.514442	0.687446	EMT
chr6:56742000-56758000	DST	-0.122086	-8.14712	3.73e-16	1.01e-14	EMT
chr3:123815000-123860000	MYLK	-0.268418	-11.9797	4.54e-33	3.38e-31	EMT
chr18:6990000-7001000	LAMA1	-0.16474	-2.23566	0.025374	0.0762921	EMT
chr3:100794000-100815000	ABI3BP	-0.0113797	-0.206465	0.836428	0.910433	EMT
chr3:100781000-100789000	ABI3BP	-0.0113797	-0.206465	0.836428	0.910433	EMT
chr3:146124000-146131000	PLOD2	-0.0105985	-0.622254	0.533775	0.702042	EMT
chr3:100833000-100849000	ABI3BP	-0.0113797	-0.206465	0.836428	0.910433	EMT
chr7:41674000-41684000	INHBA	0.227995	14.2029	8.79e-46	1.05e-43	EMT
chr10:126135000-126142000	ADAM12	0.334193	7.61391	2.66e-14	6.17e-13	EMT
chr10:88970000-88980000	ACTA2	0.298673	3.91038	9.21e-05	0.000613573	EMT
chr10:88970000-88980000	FAS	0.159924	2.53319	0.0113031	0.0391831	EMT
chr22:45567000-45575000	FBLN1	0.143065	6.08242	1.18e-09	1.75e-08	EMT
chr11:27660000-27677000	BDNF	0.0493134	0.464098	0.642577	0.783603	EMT
chr5:137228000-137236000	SPOCK1	0.0976314	2.24623	0.0246893	0.0744827	EMT
chr3:120431000-120441000	FSTL1	0.0566841	2.98726	0.00281487	0.0121828	EMT
chr4:122872000-122881000	FGF2	0.054466	0.321914	0.747518	0.853082	EMT
chr5:17113000-17120000	BASP1	-0.137928	-7.60626	2.82e-14	6.53e-13	EMT
chr18:6960000-6965000	LAMA1	-0.16474	-2.23566	0.025374	0.0762921	EMT
chr3:100959000-100964000	ABI3BP	-0.0113797	-0.206465	0.836428	0.910433	EMT
chr7:41664000-41669000	INHBA	0.227995	14.2029	8.79e-46	1.05e-43	EMT
chr10:126032000-126037000	ADAM12	0.334193	7.61391	2.66e-14	6.17e-13	EMT
chr6:56715000-56724000	DST	-0.122086	-8.14712	3.73e-16	1.01e-14	EMT
chr7:134788000-134796000	CALD1	0.00779607	0.517654	0.6047	0.755559	EMT
chr5:169088000-169100000	SLIT3	-0.362309	-11.7128	1.1e-31	7.72e-30	EMT
chr7:41694000-41714000	INHBA	0.227995	14.2029	8.79e-46	1.05e-43	EMT
chr12:8658000-8676000	MFAP5	-0.874883	-8.75964	1.96e-18	6.19e-17	EMT
chr6:169203000-169217000	THBS2	0.451359	13.674	1.45e-42	1.49e-40	EMT
chr5:169155000-169166000	SLIT3	-0.362309	-11.7128	1.1e-31	7.72e-30	EMT
chr7:134889000-134902000	CALD1	0.00779607	0.517654	0.6047	0.755559	EMT
chr18:23713000-23727000	LAMA3	-0.181958	-14.2818	2.84e-46	3.49e-44	EMT
chr18:7080000-7090000	LAMA1	-0.16474	-2.23566	0.025374	0.0762921	EMT

### Sheet: Immune-response genes
Supplementary Table 5B. Immune-response (IFNA/G/inflammatory-response) genes with decreased/lost intragenic H4K20me3 peaks and detectable mRNA expression (46 genes).
Inflammatory-response genes with decreased/lost intragenic H4K20me3 peaks and detectable mRNA expression (45 genes).
peakID	gene name	rna.log2FoldChange	rna.stat	rna.pvalue	rna.padj	gene category
chr3:11130000-11136000	HRH1	0.0703578	1.66607	0.0957001	0.213793	INFLAMMATORY.RESPONSE
chr7:16934000-16940000	AHR	-0.247058	-14.9737	1.09e-50	1.57e-48	INFLAMMATORY.RESPONSE
chr7:17108000-17113000	AHR	-0.247058	-14.9737	1.09e-50	1.57e-48	INFLAMMATORY.RESPONSE
chr3:183125000-183133000	LAMP3	0.27679	8.01427	1.11e-15	2.87e-14	INFLAMMATORY.RESPONSE
chr7:17053000-17063000	AHR	-0.247058	-14.9737	1.09e-50	1.57e-48	INFLAMMATORY.RESPONSE
chr6:18384000-18393000	RNF144B	-0.0750985	-3.09092	0.00199536	0.0091223	INFLAMMATORY.RESPONSE
chr6:29553000-29569000	GABBR1	-0.175275	-2.436	0.0148507	0.0493386	INFLAMMATORY.RESPONSE
chr2:102362000-102369000	IL18R1	0.231562	3.16641	0.00154333	0.00729959	INFLAMMATORY.RESPONSE
chr3:11239000-11244000	HRH1	0.0703578	1.66607	0.0957001	0.213793	INFLAMMATORY.RESPONSE
chr12:89678000-89686000	ATP2B1	-0.202181	-8.92827	4.33e-19	1.45e-17	INFLAMMATORY.RESPONSE
chr9:114784000-114794000	TNFSF15	-0.170305	-3.75669	0.000172179	0.00108368	INFLAMMATORY.RESPONSE
chr2:187445000-187451000	CALCRL	0.270838	3.57684	0.000347778	0.00201095	INFLAMMATORY.RESPONSE
chr7:116716000-116722000	MET	-0.086305	-5.54523	2.94e-08	3.66e-07	INFLAMMATORY.RESPONSE
chr1:169709000-169721000	SELL	0.0549341	0.564106	0.572682	0.732735	INFLAMMATORY.RESPONSE
chr16:50702000-50709000	NOD2	0.269651	3.63341	0.0002797	0.00165664	INFLAMMATORY.RESPONSE
chr8:127118000-127738000	MYC	-0.0782705	-6.09197	1.12e-09	1.66e-08	INFLAMMATORY.RESPONSE
chr10:3787000-3837000	KLF6	-0.146469	-8.14857	3.68e-16	9.98e-15	INFLAMMATORY.RESPONSE
chr4:73641000-73937000	CXCL6	0.310555	3.59642	0.000322624	0.00187988	INFLAMMATORY.RESPONSE
chr4:73641000-73937000	CXCL8	0.157104	9.53965	1.43e-21	5.52e-20	INFLAMMATORY.RESPONSE
chr3:98851000-98876000	DCBLD2	-0.198065	-12.6315	1.42e-36	1.18e-34	INFLAMMATORY.RESPONSE
chr7:17331000-17772000	AHR	-0.247058	-14.9737	1.09e-50	1.57e-48	INFLAMMATORY.RESPONSE
chr3:172513000-172631000	TNFSF10	-0.226883	-14.01	1.35e-44	1.5e-42	INFLAMMATORY.RESPONSE
chr6:117338000-117502000	ROS1	0.193534	4.26565	1.99e-05	0.000154727	INFLAMMATORY.RESPONSE
chr7:116568000-116675000	MET	-0.086305	-5.54523	2.94e-08	3.66e-07	INFLAMMATORY.RESPONSE
chr2:112746000-112777000	IL1A	0.274435	9.4761	2.64e-21	1.01e-19	INFLAMMATORY.RESPONSE
chr2:112779000-112914000	IL1A	0.274435	9.4761	2.64e-21	1.01e-19	INFLAMMATORY.RESPONSE
chr2:112779000-112914000	IL1B	0.349855	15.2346	2.08e-52	3.25e-50	INFLAMMATORY.RESPONSE
chr3:172455000-172507000	TNFSF10	-0.226883	-14.01	1.35e-44	1.5e-42	INFLAMMATORY.RESPONSE
chr7:16872000-16930000	AHR	-0.247058	-14.9737	1.09e-50	1.57e-48	INFLAMMATORY.RESPONSE
chr7:16974000-17013000	AHR	-0.247058	-14.9737	1.09e-50	1.57e-48	INFLAMMATORY.RESPONSE
chr2:102011000-102168000	IL1R1	-0.0243422	-0.848445	0.39619	0.58233	INFLAMMATORY.RESPONSE
chr1:94541000-94674000	F3	0.0219027	1.05049	0.293493	0.476735	INFLAMMATORY.RESPONSE
chr3:98902000-98991000	DCBLD2	-0.198065	-12.6315	1.42e-36	1.18e-34	INFLAMMATORY.RESPONSE
chr12:10141000-10187000	OLR1	0.167919	1.12111	0.262241	0.441165	INFLAMMATORY.RESPONSE
chr7:20262000-20332000	ITGB8	-0.218115	-12.2328	2.08e-34	1.6e-32	INFLAMMATORY.RESPONSE
chr4:76000000-76070000	CXCL10	-0.0419815	-0.322443	0.747117	0.852883	INFLAMMATORY.RESPONSE
chr4:76000000-76070000	CXCL11	0.120113	0.584726	0.558732	0.72224	INFLAMMATORY.RESPONSE
chr7:116677000-116713000	MET	-0.086305	-5.54523	2.94e-08	3.66e-07	INFLAMMATORY.RESPONSE
chr17:15961000-15970000	ADORA2B	-0.153805	-3.56839	0.000359187	0.00206809	INFLAMMATORY.RESPONSE
chr7:41664000-41669000	INHBA	0.227995	14.2029	8.79e-46	1.05e-43	INFLAMMATORY.RESPONSE
chr2:227802000-227810000	CCL20	-0.223901	-0.810112	0.417876	NA	INFLAMMATORY.RESPONSE
chr4:102512000-102518000	NFKB1	0.00321114	0.124134	0.901209	0.94854	INFLAMMATORY.RESPONSE
chrX:133539000-133557000	GPC3	0.311449	2.43439	0.014917	0.0495132	INFLAMMATORY.RESPONSE
chr14:52315000-52326000	PTGER2	-0.566364	-14.1474	1.94e-45	2.3e-43	INFLAMMATORY.RESPONSE
chr7:17037000-17048000	AHR	-0.247058	-14.9737	1.09e-50	1.57e-48	INFLAMMATORY.RESPONSE
chr19:51797000-51818000	FPR1	-0.472195	-1.05176	0.292911	NA	INFLAMMATORY.RESPONSE
chr7:88220000-88238000	SRI	-0.00649624	-0.300938	0.763462	0.863998	INFLAMMATORY.RESPONSE
chr7:20334000-20361000	ITGB8	-0.218115	-12.2328	2.08e-34	1.6e-32	INFLAMMATORY.RESPONSE
chr5:132505000-132525000	IRF1	-0.00117769	-0.0475415	0.962082	0.980228	INFLAMMATORY.RESPONSE
chr7:17079000-17106000	AHR	-0.247058	-14.9737	1.09e-50	1.57e-48	INFLAMMATORY.RESPONSE
chr5:38855000-38869000	OSMR	0.180238	10.318	5.84e-25	2.82e-23	INFLAMMATORY.RESPONSE
chr7:116739000-116752000	MET	-0.086305	-5.54523	2.94e-08	3.66e-07	INFLAMMATORY.RESPONSE
chr1:207376000-207394000	CD55	0.435592	14.1116	3.22e-45	3.7e-43	INFLAMMATORY.RESPONSE
chr4:38799000-38809000	TLR1	0.0169484	0.223545	0.823111	0.903211	INFLAMMATORY.RESPONSE
chr7:17230000-17256000	AHR	-0.247058	-14.9737	1.09e-50	1.57e-48	INFLAMMATORY.RESPONSE
chr4:107884000-107892000	SGMS2	-0.0598928	-1.98951	0.0466447	0.123784	INFLAMMATORY.RESPONSE
chr7:17264000-17279000	AHR	-0.247058	-14.9737	1.09e-50	1.57e-48	INFLAMMATORY.RESPONSE
chr7:17015000-17027000	AHR	-0.247058	-14.9737	1.09e-50	1.57e-48	INFLAMMATORY.RESPONSE
chr5:35879000-35888000	IL7R	-0.674205	-2.55642	0.0105756	0.0370184	INFLAMMATORY.RESPONSE
chr4:38811000-38842000	TLR1	0.0169484	0.223545	0.823111	0.903211	INFLAMMATORY.RESPONSE
chr7:41694000-41714000	INHBA	0.227995	14.2029	8.79e-46	1.05e-43	INFLAMMATORY.RESPONSE
chr3:130919000-130927000	ATP2C1	-0.0704924	-4.56066	5.1e-06	4.41e-05	INFLAMMATORY.RESPONSE
chr7:17153000-17158000	AHR	-0.247058	-14.9737	1.09e-50	1.57e-48	INFLAMMATORY.RESPONSE
chr7:17065000-17075000	AHR	-0.247058	-14.9737	1.09e-50	1.57e-48	INFLAMMATORY.RESPONSE
chr7:41674000-41684000	INHBA	0.227995	14.2029	8.79e-46	1.05e-43	INFLAMMATORY.RESPONSE
chr4:38846000-38861000	TLR1	0.0169484	0.223545	0.823111	0.903211	INFLAMMATORY.RESPONSE
chr9:110905000-110915000	LPAR1	0.415401	8.07366	6.82e-16	1.8e-14	INFLAMMATORY.RESPONSE
chr7:16942000-16954000	AHR	-0.247058	-14.9737	1.09e-50	1.57e-48	INFLAMMATORY.RESPONSE
chr7:17136000-17147000	AHR	-0.247058	-14.9737	1.09e-50	1.57e-48	INFLAMMATORY.RESPONSE
chr5:35854000-35866000	IL7R	-0.674205	-2.55642	0.0105756	0.0370184	INFLAMMATORY.RESPONSE
chr17:34223000-34256000	CCL2	0.0591317	2.70092	0.00691484	0.0260444	INFLAMMATORY.RESPONSE
chr7:17286000-17310000	AHR	-0.247058	-14.9737	1.09e-50	1.57e-48	INFLAMMATORY.RESPONSE
chr3:187364000-187373000	RTP4	0.332	2.66281	0.00774905	0.0286842	INFLAMMATORY.RESPONSE
chr3:98826000-98845000	DCBLD2	-0.198065	-12.6315	1.42e-36	1.18e-34	INFLAMMATORY.RESPONSE
IFNA/G-response genes with decreased/lost intragenic H4K20me3 peaks and detectable mRNA expression (46 genes).
peakID	gene name	rna.log2FoldChange	rna.stat	rna.pvalue	rna.padj	gene category
chr11:104966000-104972000	CASP4	0.155942	4.30769	1.65e-05	0.000130602	IFNA.IFNG.RESPONSE
chr12:26232000-26278000	SSPN	0.086535	2.10812	0.0350204	0.0985329	IFNA.IFNG.RESPONSE
chr7:93144000-93161000	SAMD9L	0.314014	8.78482	1.57e-18	5e-17	IFNA.IFNG.RESPONSE
chr20:47497000-47505000	NCOA3	-0.184967	-10.1387	3.72e-24	1.72e-22	IFNA.IFNG.RESPONSE
chr1:160720000-160743000	SLAMF7	0.0969759	0.977024	0.328557	0.515116	IFNA.IFNG.RESPONSE
chr4:76000000-76070000	CXCL10	-0.0419815	-0.322443	0.747117	0.852883	IFNA.IFNG.RESPONSE
chr4:76000000-76070000	CXCL11	0.120113	0.584726	0.558732	0.72224	IFNA.IFNG.RESPONSE
chr12:26282000-26325000	SSPN	0.086535	2.10812	0.0350204	0.0985329	IFNA.IFNG.RESPONSE
chr10:89313000-89361000	IFIT3	0.207634	3.89845	9.68e-05	0.000641644	IFNA.IFNG.RESPONSE
chr7:12626000-12685000	ARL4A	0.16001	2.65525	0.00792498	0.0292134	IFNA.IFNG.RESPONSE
chr2:191160000-191249000	STAT4	0.327983	3.10942	0.00187454	0.00863863	IFNA.IFNG.RESPONSE
chr3:146545000-146608000	PLSCR1	0.093852	3.56296	0.000366704	0.00210514	IFNA.IFNG.RESPONSE
chr10:89248000-89308000	IFIT2	0.0185345	0.40764	0.683538	0.814137	IFNA.IFNG.RESPONSE
chr3:172513000-172631000	TNFSF10	-0.226883	-14.01	1.35e-44	1.5e-42	IFNA.IFNG.RESPONSE
chr6:137674000-137867000	TNFAIP3	-0.116995	-6.21835	5.02e-10	7.76e-09	IFNA.IFNG.RESPONSE
chr4:101400000-101417000	BANK1	-0.0700774	-0.546545	0.584692	0.741652	IFNA.IFNG.RESPONSE
chr5:132505000-132525000	IRF1	-0.00117769	-0.0475415	0.962082	0.980228	IFNA.IFNG.RESPONSE
chr4:101712000-101719000	BANK1	-0.0700774	-0.546545	0.584692	0.741652	IFNA.IFNG.RESPONSE
chr13:42971000-43028000	EPSTI1	0.009833	0.144537	0.885077	0.939058	IFNA.IFNG.RESPONSE
chr3:172455000-172507000	TNFSF10	-0.226883	-14.01	1.35e-44	1.5e-42	IFNA.IFNG.RESPONSE
chr7:70249000-70254000	AUTS2	-0.310002	-13.9321	4.04e-44	4.34e-42	IFNA.IFNG.RESPONSE
chr20:49274000-49293000	ZNFX1	-0.206962	-8.9188	4.71e-19	1.58e-17	IFNA.IFNG.RESPONSE
chr1:169709000-169721000	SELL	0.0549341	0.564106	0.572682	0.732735	IFNA.IFNG.RESPONSE
chr3:122095000-122103000	CD86	0.173506	1.16263	0.24498	0.421369	IFNA.IFNG.RESPONSE
chr1:89125000-89131000	GBP2	0.162804	5.08054	3.76e-07	4e-06	IFNA.IFNG.RESPONSE
chr2:191038000-191047000	STAT4	0.327983	3.10942	0.00187454	0.00863863	IFNA.IFNG.RESPONSE
chr4:101594000-101602000	BANK1	-0.0700774	-0.546545	0.584692	0.741652	IFNA.IFNG.RESPONSE
chr10:89381000-89391000	IFIT1	-0.17889	-3.19153	0.00141519	0.00678281	IFNA.IFNG.RESPONSE
chr7:70472000-70477000	AUTS2	-0.310002	-13.9321	4.04e-44	4.34e-42	IFNA.IFNG.RESPONSE
chr10:89363000-89372000	IFIT3	0.207634	3.89845	9.68e-05	0.000641644	IFNA.IFNG.RESPONSE
chr3:122078000-122083000	CD86	0.173506	1.16263	0.24498	0.421369	IFNA.IFNG.RESPONSE
chr2:162292000-162300000	IFIH1	0.142432	4.76801	1.86e-06	1.74e-05	IFNA.IFNG.RESPONSE
chr4:101644000-101652000	BANK1	-0.0700774	-0.546545	0.584692	0.741652	IFNA.IFNG.RESPONSE
chr10:61936000-61943000	ARID5B	-0.173622	-5.74195	9.36e-09	1.24e-07	IFNA.IFNG.RESPONSE
chr17:6746000-6757000	XAF1	0.120966	0.843241	0.399094	0.58534	IFNA.IFNG.RESPONSE
chr20:399000-408000	RBCK1	0.0211984	0.848029	0.396422	0.582547	IFNA.IFNG.RESPONSE
chr3:122027000-122060000	CD86	0.173506	1.16263	0.24498	0.421369	IFNA.IFNG.RESPONSE
chr12:26183000-26193000	SSPN	0.086535	2.10812	0.0350204	0.0985329	IFNA.IFNG.RESPONSE
chr3:187364000-187373000	RTP4	0.332	2.66281	0.00774905	0.0286842	IFNA.IFNG.RESPONSE
chr17:34223000-34256000	CCL2	0.0591317	2.70092	0.00691484	0.0260444	IFNA.IFNG.RESPONSE
chr5:100818000-100827000	ST8SIA4	0.0577252	0.222209	0.824151	0.903465	IFNA.IFNG.RESPONSE
chr10:99622000-99628000	SLC25A28	0.0230906	0.495517	0.620235	0.767582	IFNA.IFNG.RESPONSE
chr20:35194000-35203000	PROCR	0.0713259	1.69468	0.090137	0.204222	IFNA.IFNG.RESPONSE
chr7:70316000-70329000	AUTS2	-0.310002	-13.9321	4.04e-44	4.34e-42	IFNA.IFNG.RESPONSE
chr20:50491000-50510000	PTPN1	-0.111629	-6.10126	1.05e-09	1.57e-08	IFNA.IFNG.RESPONSE
chr4:184362000-184386000	IRF2	-0.000322641	-0.00857686	0.993157	0.996277	IFNA.IFNG.RESPONSE
chr3:183125000-183133000	LAMP3	0.27679	8.01427	1.11e-15	2.87e-14	IFNA.IFNG.RESPONSE
chr13:41042000-41053000	ELF1	-0.0758618	-3.70534	0.000211105	0.00129853	IFNA.IFNG.RESPONSE
chr4:102512000-102518000	NFKB1	0.00321114	0.124134	0.901209	0.94854	IFNA.IFNG.RESPONSE
chr19:51797000-51818000	FPR1	-0.472195	-1.05176	0.292911	NA	IFNA.IFNG.RESPONSE
chr7:88220000-88238000	SRI	-0.00649624	-0.300938	0.763462	0.863998	IFNA.IFNG.RESPONSE
chr17:56914000-56924000	TRIM25	0.0542701	2.78266	0.00539152	0.021138	IFNA.IFNG.RESPONSE
chr4:101861000-101870000	BANK1	-0.0700774	-0.546545	0.584692	0.741652	IFNA.IFNG.RESPONSE
chr20:47514000-47529000	NCOA3	-0.184967	-10.1387	3.72e-24	1.72e-22	IFNA.IFNG.RESPONSE
chr21:33205000-33217000	IFNAR2	0.102824	1.61008	0.107381	0.232934	IFNA.IFNG.RESPONSE
chr1:89360000-89369000	GBP6	-0.0393306	-1.50824	0.131493	0.269649	IFNA.IFNG.RESPONSE
chr7:93095000-93128000	SAMD9	0.269629	19.6306	8.47e-86	2.83e-83	IFNA.IFNG.RESPONSE
chr1:78643000-78654000	IFI44	0.128449	1.61365	0.106604	0.23181	IFNA.IFNG.RESPONSE
chr1:78643000-78654000	IFI44L	-0.655725	-3.83402	0.000126065	0.000815227	IFNA.IFNG.RESPONSE
chr10:88970000-88980000	FAS	0.159924	2.53319	0.0113031	0.0391831	IFNA.IFNG.RESPONSE
