## Supplementary Table 6 for "Oncogenic and immunomodulatory functions of SUV420H1 in HPV-negative head and neck squamous cell carcinoma"

### Sheet: EMT genes A-196
Supplementary Table 6. Differentially expressed genes in the EMT, IFNA/G- and inflammatory-response (immune-response) pathways with decreased/lost H4K20me3 in HN-SCC-151 cells treated with A-196 vs DMSO or si1SUV420H1 vs siNC for 6 days.
Supplementary Table 6A. EMT Hallmark pathway genes affected by A-196 treatment.
Gene name	baseMean	log2FoldChange	absFoldChange	lfcSE	stat	pvalue	padj
ECM2	737.509	0.460723	1.37623	0.0641757	7.17908	7.01804e-13	1.43039e-11
THBS2	3048.07	0.451359	1.36733	0.0330086	13.674	1.45213e-42	1.4904e-40
ADAM12	1635.83	0.334193	1.26067	0.0438924	7.61391	2.65928e-14	6.17304e-13
DAB2	769.034	0.320209	1.24851	0.0643097	4.97916	6.38606e-07	6.48032e-06
CXCL6	412.277	0.310555	1.24018	0.0863511	3.59642	0.000322624	0.00187988
ACTA2	565.1	0.298673	1.23001	0.0763794	3.91038	9.21492e-05	0.000613573
CXCL1	19394.5	0.271243	1.20685	0.0157111	17.2644	8.72005e-67	2.1237e-64
INHBA	16068.8	0.227995	1.17121	0.0160527	14.2029	8.7919e-46	1.05276e-43
FAS	769.536	0.159924	1.11723	0.0631316	2.53319	0.0113031	0.0391831
CXCL8	21213.7	0.157104	1.11505	0.0164685	9.53965	1.43316e-21	5.52095e-20
FBLN1	6892.48	0.143065	1.10425	0.0235211	6.08242	1.18383e-09	1.75004e-08
COL5A2	862.539	0.132676	1.09633	0.060531	2.19187	0.0283887	0.0834697
SPOCK1	1667.57	0.0976314	1.07002	0.0434646	2.24623	0.0246893	0.0744827
COL4A2	18951.9	0.0944246	1.06764	0.0156792	6.02229	1.71963e-09	2.48259e-08
TGFBI	48720.4	0.0745159	1.05301	0.0150776	4.94216	7.72629e-07	7.70966e-06
FSTL1	10270.6	0.0566841	1.04007	0.0189753	2.98726	0.00281487	0.0121828
LAMC2	200139	0.043449	1.03057	0.00976936	4.44747	8.68864e-06	7.17863e-05
LAMC1	29151.7	-0.0699317	0.952683	0.0141713	-4.93473	8.02598e-07	7.99318e-06
MEST	4827.91	-0.0701262	0.952555	0.0265553	-2.64076	0.00827207	0.0302832
TNFAIP3	13118.2	-0.116995	0.922107	0.0188144	-6.21835	5.02413e-10	7.76255e-09
DST	21722.7	-0.122086	0.918858	0.0149852	-8.14712	3.72685e-16	1.00849e-14
SAT1	14242.9	-0.123517	0.917947	0.0169841	-7.27247	3.52964e-13	7.38244e-12
PTHLH	11050.9	-0.134727	0.910842	0.018898	-7.1292	1.00957e-12	2.04029e-11
BASP1	11682.6	-0.137928	0.908823	0.0181335	-7.60626	2.82139e-14	6.52828e-13
FAP	1275.41	-0.162446	0.893509	0.0493711	-3.2903	0.0010008	0.00502989
LAMA1	602.308	-0.16474	0.892089	0.0736875	-2.23566	0.0253741	0.0762921
LAMA3	33080.4	-0.181958	0.881506	0.0127406	-14.2818	2.84197e-46	3.49028e-44
MYLK	7142.02	-0.268418	0.83023	0.022406	-11.9797	4.53879e-33	3.37916e-31
MMP1	7114.38	-0.311593	0.805752	0.0231738	-13.4459	3.25278e-41	3.17954e-39
SLIT3	3462.29	-0.362309	0.777919	0.0309328	-11.7128	1.09654e-31	7.72364e-30
MFAP5	317.918	-0.874883	0.545298	0.0998766	-8.75964	1.95874e-18	6.18575e-17

### Sheet: Immune-response genes A-196
Supplementary Table 6B. Immune-response (IFNA/G- and inflammatory-response) Hallmark pathway genes affected by A-196 treatment.
IFNA/G-response Hallmark pathway genes.
Gene name	baseMean	log2FoldChange	absFoldChange	lfcSE	stat	pvalue	padj
RTP4	194.219	0.332	1.25876	0.12468	2.66281	0.00774905	0.0286842
STAT4	294.448	0.327983	1.25526	0.105481	3.10942	0.00187454	0.00863863
SAMD9L	2464.77	0.314014	1.24316	0.0357451	8.78482	1.56619e-18	5.00103e-17
LAMP3	2924.47	0.27679	1.2115	0.0345371	8.01427	1.10797e-15	2.86854e-14
SAMD9	31946.7	0.269629	1.2055	0.0137351	19.6306	8.46973e-86	2.83027e-83
IFIT3	1180.44	0.207634	1.15479	0.0532606	3.89845	9.68114e-05	0.000641644
GBP2	3265.13	0.162804	1.11946	0.0320446	5.08054	3.76355e-07	3.99692e-06
ARL4A	870.235	0.16001	1.11729	0.0602618	2.65525	0.00792498	0.0292134
FAS	769.536	0.159924	1.11723	0.0631316	2.53319	0.0113031	0.0391831
CASP4	2607.93	0.155942	1.11415	0.0362008	4.30769	1.64968e-05	0.000130602
IFIH1	3734.66	0.142432	1.10376	0.0298725	4.76801	1.8605e-06	1.7416e-05
PLSCR1	4878.08	0.093852	1.06722	0.0263411	3.56296	0.000366704	0.00210514
SSPN	2045.47	0.086535	1.06182	0.0410484	2.10812	0.0350204	0.0985329
CCL2	10739.4	0.0591317	1.04184	0.0218932	2.70092	0.00691484	0.0260444
TRIM25	12103.3	0.0542701	1.03833	0.019503	2.78266	0.00539152	0.021138
ELF1	10093.9	-0.0758618	0.948775	0.0204736	-3.70534	0.000211105	0.00129853
PTPN1	13248	-0.111629	0.925543	0.018296	-6.10126	1.05237e-09	1.567e-08
TNFAIP3	13118.2	-0.116995	0.922107	0.0188144	-6.21835	5.02413e-10	7.76255e-09
ARID5B	3540.8	-0.173622	0.886614	0.0302375	-5.74195	9.3595e-09	1.24065e-07
IFIT1	1045.51	-0.17889	0.883382	0.0560514	-3.19153	0.00141519	0.00678281
NCOA3	12797.2	-0.184967	0.879669	0.0182437	-10.1387	3.7206e-24	1.71901e-22
ZNFX1	7756.33	-0.206962	0.86636	0.0232051	-8.9188	4.71383e-19	1.57519e-17
TNFSF10	33302.7	-0.226883	0.854479	0.0161944	-14.01	1.35448e-44	1.49712e-42
AUTS2	9756.23	-0.310002	0.806641	0.0222509	-13.9321	4.04337e-44	4.33576e-42
IFI44L	107.681	-0.655725	0.634756	0.171028	-3.83402	0.000126065	0.000815227
Inflammatory-response Hallmark pathway genes.
Gene name	baseMean	log2FoldChange	absFoldChange	lfcSE	stat	pvalue	padj
CD55	3452.3	0.435592	1.35247	0.0308676	14.1116	3.22195e-45	3.70369e-43
LPAR1	1200.77	0.415401	1.33367	0.0514514	8.07366	6.82214e-16	1.80197e-14
IL1B	8092.48	0.349855	1.27443	0.0229645	15.2346	2.08355e-52	3.25418e-50
RTP4	194.219	0.332	1.25876	0.12468	2.66281	0.00774905	0.0286842
GPC3	213.396	0.311449	1.24095	0.127937	2.43439	0.014917	0.0495132
CXCL6	412.277	0.310555	1.24018	0.0863511	3.59642	0.000322624	0.00187988
LAMP3	2924.47	0.27679	1.2115	0.0345371	8.01427	1.10797e-15	2.86854e-14
IL1A	4417.91	0.274435	1.20952	0.0289608	9.4761	2.63966e-21	1.00608e-19
CALCRL	596.097	0.270838	1.20651	0.0757199	3.57684	0.000347778	0.00201095
NOD2	592.753	0.269651	1.20552	0.0742143	3.63341	0.0002797	0.00165664
IL18R1	625.076	0.231562	1.17411	0.0731309	3.16641	0.00154333	0.00729959
INHBA	16068.8	0.227995	1.17121	0.0160527	14.2029	8.7919e-46	1.05276e-43
ROS1	1581.19	0.193534	1.14356	0.0453702	4.26565	1.99318e-05	0.000154727
OSMR	15396.2	0.180238	1.13307	0.0174684	10.318	5.84421e-25	2.81797e-23
CXCL8	21213.7	0.157104	1.11505	0.0164685	9.53965	1.43316e-21	5.52095e-20
CCL2	10739.4	0.0591317	1.04184	0.0218932	2.70092	0.00691484	0.0260444
ATP2C1	18154.2	-0.0704924	0.952313	0.0154566	-4.56066	5.09938e-06	4.40607e-05
RNF144B	6055.24	-0.0750985	0.949277	0.0242965	-3.09092	0.00199536	0.00912229
MYC	41325.6	-0.0782705	0.947192	0.0128481	-6.09197	1.1153e-09	1.65726e-08
MET	24494	-0.086305	0.941932	0.0155638	-5.54523	2.93561e-08	3.66479e-07
KLF6	12226.8	-0.146469	0.903459	0.0179748	-8.14857	3.68258e-16	9.98396e-15
ADORA2B	1898.58	-0.153805	0.898877	0.043102	-3.56839	0.000359187	0.00206809
TNFSF15	1633.44	-0.170305	0.888655	0.0453337	-3.75669	0.000172179	0.00108368
GABBR1	599.55	-0.175275	0.885599	0.071952	-2.436	0.0148507	0.0493386
DCBLD2	23713.6	-0.198065	0.871719	0.0156803	-12.6315	1.41601e-36	1.17611e-34
ATP2B1	6744.47	-0.202181	0.869235	0.0226451	-8.92827	4.32719e-19	1.45274e-17
ITGB8	21024.7	-0.218115	0.859688	0.0178303	-12.2328	2.07613e-34	1.60386e-32
TNFSF10	33302.7	-0.226883	0.854479	0.0161944	-14.01	1.35448e-44	1.49712e-42
AHR	18497.4	-0.247058	0.842613	0.0164995	-14.9737	1.09158e-50	1.56849e-48
PTGER2	1975.96	-0.566364	0.675316	0.0400331	-14.1474	1.93784e-45	2.30123e-43
IL7R	44.9364	-0.674205	0.626678	0.26373	-2.55642	0.0105756	0.0370184
