## Supplementary Table 7 for "Oncogenic and immunomodulatory functions of SUV420H1 in HPV-negative head and neck squamous cell carcinoma"

### Sheet: EMT genes
Supplementary Table 7. Differentially expressed genes (FDR<0.1, with or without decreased/lost intragenic H4K20me3) in the EMT, IFNA/G- and inflammatory-response (immune-response) pathways in HN-SCC-151 cells treated with A-196 vs DMSO for 6 days.
Supplementary Table 7A. EMT Halmark pathway genes.
Gene name	baseMean	log2FoldChange	absFoldChange	lfcSE	stat	pvalue	padj
SERPINE2	2230.57	0.495876	1.41018	0.0376007	13.1879	1.02977e-39	9.54629e-38
ECM2	737.509	0.460723	1.37623	0.0641757	7.17908	7.01804e-13	1.43039e-11
THBS2	3048.07	0.451359	1.36733	0.0330086	13.674	1.45213e-42	1.4904e-40
VIM	197.482	0.437418	1.35418	0.132965	3.28973	0.00100282	0.0050383
PLAUR	1704.45	0.425937	1.34345	0.0456218	9.33626	9.97972e-21	3.74409e-19
IGFBP4	5889.24	0.353099	1.2773	0.0243082	14.5259	8.30502e-48	1.07509e-45
MMP2	1004.25	0.350359	1.27488	0.0549376	6.37739	1.80126e-10	2.94451e-09
ADAM12	1635.83	0.334193	1.26067	0.0438924	7.61391	2.65928e-14	6.17304e-13
EMP3	211.109	0.322304	1.25033	0.123093	2.61838	0.00883471	0.0319441
DAB2	769.034	0.320209	1.24851	0.0643097	4.97916	6.38606e-07	6.48032e-06
CXCL6	412.277	0.310555	1.24018	0.0863511	3.59642	0.000322624	0.00187988
BGN	985.753	0.310014	1.23972	0.0558917	5.54668	2.91139e-08	3.64088e-07
ACTA2	565.1	0.298673	1.23001	0.0763794	3.91038	9.21492e-05	0.000613573
COL6A2	3022.02	0.294652	1.22659	0.0352323	8.36312	6.10813e-17	1.74142e-15
COL12A1	1093.18	0.283717	1.21733	0.054348	5.22038	1.78558e-07	1.97513e-06
CXCL1	19394.5	0.271243	1.20685	0.0157111	17.2644	8.72005e-67	2.1237e-64
ECM1	591.774	0.259635	1.19718	0.0725007	3.58113	0.000342108	0.00198456
EFEMP2	380.969	0.239314	1.18043	0.0975514	2.45321	0.0141587	0.0474124
IL15	318.522	0.229913	1.17276	0.0963785	2.38552	0.017055	0.0552443
INHBA	16068.8	0.227995	1.17121	0.0160527	14.2029	8.7919e-46	1.05276e-43
SGCB	4097.98	0.216747	1.16211	0.0282995	7.65904	1.8733e-14	4.4345e-13
COL8A2	1028.74	0.192574	1.1428	0.0542361	3.55066	0.000384265	0.00219194
PLOD3	7319.73	0.190584	1.14123	0.0229245	8.31353	9.28927e-17	2.61208e-15
TIMP1	807.056	0.187041	1.13843	0.0612127	3.05558	0.00224623	0.0101306
TIMP3	11927	0.185872	1.1375	0.0199554	9.31435	1.22701e-20	4.55579e-19
FSTL3	728.982	0.180862	1.13356	0.0656451	2.75515	0.0058665	0.0226723
IL32	3631.99	0.172287	1.12684	0.0311943	5.52304	3.33192e-08	4.12017e-07
FAS	769.536	0.159924	1.11723	0.0631316	2.53319	0.0113031	0.0391831
CXCL8	21213.7	0.157104	1.11505	0.0164685	9.53965	1.43316e-21	5.52095e-20
MAGEE1	543.89	0.155984	1.11418	0.0740705	2.10589	0.0352141	0.0988806
FBLN1	6892.48	0.143065	1.10425	0.0235211	6.08242	1.18383e-09	1.75004e-08
APLP1	802.238	0.135083	1.09816	0.0619984	2.17882	0.029345	0.0857202
VEGFA	5654.74	0.134935	1.09804	0.0267077	5.05228	4.36577e-07	4.57562e-06
COL5A2	862.539	0.132676	1.09633	0.060531	2.19187	0.0283887	0.0834697
BMP1	7267.63	0.113818	1.08209	0.0223746	5.08695	3.63872e-07	3.87008e-06
ITGA5	14071.6	0.111696	1.0805	0.0175165	6.3766	1.8106e-10	2.95643e-09
TNC	30973.8	0.101799	1.07311	0.0136702	7.44678	9.56449e-14	2.10363e-12
COL5A1	23058.6	0.100126	1.07187	0.0147655	6.78106	1.193e-11	2.18931e-10
ENO2	1844.57	0.0986132	1.07074	0.044201	2.23102	0.0256799	0.0771066
SPOCK1	1667.57	0.0976314	1.07002	0.0434646	2.24623	0.0246893	0.0744827
PLOD1	11613.6	0.0976064	1.07	0.0195121	5.00234	5.66373e-07	5.82549e-06
CAPG	8905.51	0.0956383	1.06854	0.0228456	4.18629	2.83552e-05	0.000211655
COL4A2	18951.9	0.0944246	1.06764	0.0156792	6.02229	1.71963e-09	2.48259e-08
PMEPA1	25295.1	0.0829638	1.05919	0.0142419	5.82532	5.7002e-09	7.78576e-08
PDLIM4	3336.47	0.0796236	1.05674	0.0361966	2.19976	0.0278242	0.0821629
TGFBI	48720.4	0.0745159	1.05301	0.0150776	4.94216	7.72629e-07	7.70966e-06
QSOX1	14928.1	0.0708794	1.05036	0.017714	4.00132	6.29902e-05	0.000432445
TNFRSF12A	8972.62	0.0608207	1.04306	0.0216273	2.81222	0.00492007	0.019587
FSTL1	10270.6	0.0566841	1.04007	0.0189753	2.98726	0.00281487	0.0121828
SDC4	64158.3	0.0552937	1.03907	0.0124534	4.44006	8.99356e-06	7.39716e-05
COL7A1	6859.58	0.0538771	1.03805	0.0235849	2.28439	0.0223487	0.0684125
COLGALT1	9993.11	0.053118	1.0375	0.0196173	2.70771	0.00677499	0.0256184
LAMC2	200139	0.043449	1.03057	0.00976936	4.44747	8.68864e-06	7.17863e-05
SERPINH1	12868.3	0.0425441	1.02993	0.0197468	2.15448	0.0312028	0.0900487
TPM4	28276.7	0.0395779	1.02781	0.0134867	2.9346	0.00333978	0.0140896
CALU	31314.2	0.0359853	1.02526	0.0133734	2.69081	0.00712779	0.0266925
MCM7	17656.2	0.0355621	1.02496	0.015966	2.22737	0.0259227	0.0777014
SPARC	11312.8	-0.0474907	0.967618	0.0189174	-2.51042	0.0120586	0.041373
LAMC1	29151.7	-0.0699317	0.952683	0.0141713	-4.93473	8.02598e-07	7.99318e-06
MEST	4827.91	-0.0701262	0.952555	0.0265553	-2.64076	0.00827207	0.0302832
EDIL3	9033.96	-0.0711685	0.951867	0.0205072	-3.47042	0.00051965	0.00286361
FLNA	116164	-0.0846595	0.943007	0.0112316	-7.53764	4.78549e-14	1.09321e-12
MYL9	10906.3	-0.0868202	0.941596	0.020143	-4.31019	1.63112e-05	0.000129204
CD59	31308.2	-0.089192	0.940049	0.0142109	-6.27632	3.46674e-10	5.46802e-09
MATN2	6131.67	-0.102783	0.931235	0.0240107	-4.28072	1.86287e-05	0.000145476
SLC6A8	6383.19	-0.105327	0.929594	0.0240005	-4.38852	1.14123e-05	9.21774e-05
TNFAIP3	13118.2	-0.116995	0.922107	0.0188144	-6.21835	5.02413e-10	7.76255e-09
LGALS1	22234.1	-0.121264	0.919382	0.0508694	-2.38383	0.0171335	0.0554259
DST	21722.7	-0.122086	0.918858	0.0149852	-8.14712	3.72685e-16	1.00849e-14
SAT1	14242.9	-0.123517	0.917947	0.0169841	-7.27247	3.52964e-13	7.38244e-12
NT5E	1774.54	-0.126936	0.915774	0.0421107	-3.01435	0.00257527	0.0113649
CD44	37718.5	-0.133032	0.911913	0.0127976	-10.3951	2.61e-25	1.28876e-23
PTHLH	11050.9	-0.134727	0.910842	0.018898	-7.1292	1.00957e-12	2.04029e-11
BASP1	11682.6	-0.137928	0.908823	0.0181335	-7.60626	2.82139e-14	6.52828e-13
GJA1	7638.41	-0.144263	0.904841	0.0225074	-6.4096	1.45901e-10	2.40419e-09
GPC1	39385.3	-0.14611	0.903684	0.0137909	-10.5947	3.15421e-26	1.61291e-24
ITGAV	36588.3	-0.151555	0.90028	0.0141766	-10.6905	1.12776e-26	5.87131e-25
ITGA2	16057.7	-0.15592	0.89756	0.0167436	-9.31221	1.25196e-20	4.63646e-19
FAP	1275.41	-0.162446	0.893509	0.0493711	-3.2903	0.0010008	0.00502989
LAMA1	602.308	-0.16474	0.892089	0.0736875	-2.23566	0.0253741	0.0762921
LRP1	21295.9	-0.176908	0.884597	0.0160213	-11.042	2.39529e-28	1.38782e-26
CCN1	19227.7	-0.177149	0.884449	0.0161609	-10.9616	5.84746e-28	3.36089e-26
FUCA1	1106.02	-0.180436	0.882436	0.052821	-3.41599	0.0006355	0.00339714
LAMA3	33080.4	-0.181958	0.881506	0.0127406	-14.2818	2.84197e-46	3.49028e-44
SDC1	23972.2	-0.183894	0.880324	0.0152191	-12.0831	1.29726e-33	9.81068e-32
ITGB1	43410.8	-0.184749	0.879802	0.0135035	-13.6816	1.30863e-42	1.35279e-40
AREG	7769.29	-0.196822	0.87247	0.0225928	-8.71171	2.99313e-18	9.32934e-17
JUN	34339.1	-0.217879	0.859828	0.0150674	-14.4604	2.15684e-47	2.71857e-45
NOTCH2	17167.9	-0.227475	0.854129	0.0191467	-11.8806	1.49238e-32	1.08853e-30
THBS1	23223.8	-0.253324	0.838961	0.0147269	-17.2014	2.59158e-66	6.10466e-64
GADD45A	5476.01	-0.254932	0.838026	0.0255486	-9.97832	1.89643e-23	8.25752e-22
MYLK	7142.02	-0.268418	0.83023	0.022406	-11.9797	4.53879e-33	3.37916e-31
LOX	395.363	-0.269141	0.829814	0.0883173	-3.04743	0.00230808	0.010377
CCN2	7572.46	-0.270352	0.829117	0.0218384	-12.3796	3.36825e-35	2.72308e-33
TPM1	30912.5	-0.274196	0.826911	0.0135768	-20.1959	1.06446e-90	3.82382e-88
MMP1	7114.38	-0.311593	0.805752	0.0231738	-13.4459	3.25278e-41	3.17954e-39
GADD45B	3645.82	-0.324121	0.798785	0.0301827	-10.7386	6.70445e-27	3.55484e-25
FN1	22456.1	-0.339255	0.790449	0.0151814	-22.3468	1.29743e-110	5.64933e-108
SLIT3	3462.29	-0.362309	0.777919	0.0309328	-11.7128	1.09654e-31	7.72364e-30
ID2	227.715	-0.364812	0.77657	0.11461	-3.18307	0.00145723	0.00695648
FBN1	387.422	-0.39057	0.762828	0.0922767	-4.23259	2.31011e-05	0.000176563
LUM	170.228	-0.40033	0.757685	0.1454	-2.75331	0.00589969	0.0227883
PTX3	85.3628	-0.402883	0.756345	0.19102	-2.10912	0.0349346	0.0983545
TAGLN	2295.71	-0.404288	0.755609	0.0375949	-10.7538	5.68728e-27	3.04927e-25
COL5A3	157.872	-0.420965	0.746925	0.138433	-3.04093	0.00235846	0.010554
HTRA1	5822.53	-0.687605	0.620884	0.0250814	-27.4149	1.82205e-165	1.45451e-162
IL6	307.12	-0.69397	0.618151	0.100358	-6.91497	4.67958e-12	8.91789e-11
MFAP5	317.918	-0.874883	0.545298	0.0998766	-8.75964	1.95874e-18	6.18575e-17

### Sheet: Immune-response genes
Supplementary Table 7B. Immune-response (IFNA/G- and inflammatory-response) Hallmark pathway genes.
IFNA/G-response Hallmark pathway genes.
Gene name	baseMean	log2FoldChange	absFoldChange	lfcSE	stat	pvalue	padj
CFB	1664.33	0.515529	1.42952	0.0450171	11.4518	2.30184e-30	1.48774e-28
SECTM1	56.8086	0.508196	1.42227	0.234251	2.16945	0.0300484	0.0874468
TNFAIP2	63712.7	0.395589	1.31548	0.0141454	27.966	4.21073e-172	4.0336e-169
USP18	249.194	0.335779	1.26206	0.129809	2.58671	0.00968965	0.034446
C1R	13855.5	0.333672	1.26022	0.0177203	18.8299	4.29696e-79	1.31368e-76
RTP4	194.219	0.332	1.25876	0.12468	2.66281	0.00774905	0.0286842
STAT4	294.448	0.327983	1.25526	0.105481	3.10942	0.00187454	0.00863863
PTGS2	560.907	0.320242	1.24854	0.0780594	4.10254	4.08644e-05	0.000294769
SAMD9L	2464.77	0.314014	1.24316	0.0357451	8.78482	1.56619e-18	5.00103e-17
C1S	18637.1	0.31096	1.24053	0.015512	20.0464	2.16973e-89	7.6041e-87
HLA-A	63704	0.288124	1.22105	0.0116433	24.7459	3.43484e-135	2.14588e-132
LAMP3	2924.47	0.27679	1.2115	0.0345371	8.01427	1.10797e-15	2.86854e-14
IL4R	2970.08	0.273405	1.20866	0.0340031	8.0406	8.93992e-16	2.33136e-14
SAMD9	31946.7	0.269629	1.2055	0.0137351	19.6306	8.46973e-86	2.83027e-83
TMEM140	390.116	0.269467	1.20536	0.0917812	2.93597	0.00332506	0.0140399
PSMB9	2886.45	0.263568	1.20044	0.0353003	7.46645	8.23846e-14	1.82401e-12
CD274	241.204	0.262316	1.1994	0.111576	2.35101	0.0187225	0.0594855
CFH	614.724	0.258175	1.19597	0.0722961	3.57109	0.000355505	0.0020515
SOD2	19547.3	0.247	1.18674	0.0158941	15.5404	1.84771e-54	3.12351e-52
HLA-B	88163.1	0.246219	1.18609	0.0107645	22.8733	8.56963e-116	4.24611e-113
APOL6	5340.5	0.245114	1.18519	0.0264162	9.27891	1.71228e-20	6.29253e-19
GBP4	928.34	0.238559	1.17981	0.0586661	4.0664	4.77458e-05	0.000338294
HLA-C	30580.4	0.231365	1.17395	0.0160278	14.4352	3.10603e-47	3.88092e-45
IL15	318.522	0.229913	1.17276	0.0963785	2.38552	0.017055	0.0552443
PSMB8	4656.63	0.225469	1.16916	0.0268616	8.39373	4.70959e-17	1.34805e-15
UPP1	1977.38	0.22529	1.16901	0.0438519	5.13751	2.78399e-07	3.01228e-06
ISOC1	832.396	0.220058	1.16478	0.0608943	3.61377	0.000301777	0.00177496
PSMB10	937.875	0.208594	1.15556	0.0588392	3.54516	0.000392377	0.00223025
IFIT3	1180.44	0.207634	1.15479	0.0532606	3.89845	9.68114e-05	0.000641644
EIF4E3	1580.18	0.202575	1.15075	0.0463334	4.37211	1.23053e-05	9.87242e-05
MTHFD2	16485.7	0.196797	1.14615	0.016639	11.8274	2.81634e-32	2.0234e-30
CASP1	923.99	0.195579	1.14518	0.061018	3.20526	0.00134939	0.00651494
CD74	4628.55	0.194587	1.1444	0.0281727	6.90692	4.95289e-12	9.42624e-11
TAP1	5801.04	0.188045	1.13922	0.0244386	7.69457	1.4197e-14	3.41133e-13
UBE2L6	4007.66	0.184578	1.13648	0.0290814	6.34694	2.19636e-10	3.54601e-09
LY6E	14787.6	0.173991	1.12818	0.0175864	9.89353	4.44069e-23	1.89905e-21
DDX60	1173.82	0.173598	1.12787	0.0551172	3.14962	0.00163484	0.00767179
SERPING1	1863	0.172073	1.12668	0.0444391	3.87212	0.000107894	0.000707587
GBP2	3265.13	0.162804	1.11946	0.0320446	5.08054	3.76355e-07	3.99692e-06
NOD1	819.865	0.162316	1.11908	0.0609821	2.66171	0.00777458	0.0287549
ARL4A	870.235	0.16001	1.11729	0.0602618	2.65525	0.00792498	0.0292134
FAS	769.536	0.159924	1.11723	0.0631316	2.53319	0.0113031	0.0391831
CASP4	2607.93	0.155942	1.11415	0.0362008	4.30769	1.64968e-05	0.000130602
NUB1	5907.84	0.146806	1.10712	0.0253328	5.7951	6.82804e-09	9.21241e-08
B2M	95035.8	0.145244	1.10592	0.011128	13.0521	6.17836e-39	5.61879e-37
IFIH1	3734.66	0.142432	1.10376	0.0298725	4.76801	1.8605e-06	1.7416e-05
RIPK2	1647.58	0.140556	1.10233	0.0448262	3.13557	0.00171521	0.00799671
NMI	1566.43	0.137645	1.10011	0.0460074	2.99181	0.00277333	0.0120393
MX1	1544.73	0.130224	1.09446	0.0480716	2.70895	0.00674963	0.0255494
PARP9	5837.98	0.127813	1.09264	0.0247034	5.1739	2.29252e-07	2.50694e-06
NCOA7	15346.5	0.12413	1.08985	0.0163953	7.57102	3.70294e-14	8.51321e-13
PSME1	12248.3	0.124089	1.08982	0.0183859	6.74914	1.48721e-11	2.70503e-10
PSME2	7153.26	0.121959	1.08821	0.0240069	5.08015	3.77128e-07	4.00218e-06
TRIM21	1315.99	0.112294	1.08095	0.050273	2.23368	0.0255041	0.076635
IRF5	1978.78	0.109254	1.07867	0.0425118	2.56997	0.0101707	0.035837
PFKP	5609.28	0.109175	1.07861	0.0259311	4.21017	2.55178e-05	0.000192678
TRIM5	3080.5	0.0983086	1.07052	0.034534	2.84672	0.00441717	0.017884
PIM1	4683.69	0.0948743	1.06797	0.0269314	3.52281	0.000426995	0.00240608
PLSCR1	4878.08	0.093852	1.06722	0.0263411	3.56296	0.000366704	0.00210514
CD40	2070.4	0.0919152	1.06578	0.0403812	2.27619	0.0228349	0.0696043
SSPN	2045.47	0.086535	1.06182	0.0410484	2.10812	0.0350204	0.0985329
RIPK1	3777.43	0.0817423	1.0583	0.0299545	2.72888	0.00635494	0.0242577
CASP7	4534.2	0.0796344	1.05675	0.0274286	2.90334	0.00369211	0.0153775
TAPBP	33426.1	0.0670611	1.04758	0.0135363	4.95416	7.2643e-07	7.29935e-06
IFITM3	18274.1	0.0623754	1.04418	0.0155632	4.00788	6.12675e-05	0.000421625
CCL2	10739.4	0.0591317	1.04184	0.0218932	2.70092	0.00691484	0.0260444
CD47	20142.7	0.0557832	1.03942	0.015703	3.55239	0.000381749	0.00218019
TRIM25	12103.3	0.0542701	1.03833	0.019503	2.78266	0.00539152	0.021138
MVP	6900.05	0.0524495	1.03702	0.0237021	2.21286	0.0269074	0.0800149
PML	6969.85	0.050503	1.03563	0.0226816	2.22661	0.0259736	0.0777856
MT2A	17598.5	0.0433582	1.03051	0.0183243	2.36616	0.0179738	0.0575714
ICAM1	10944.1	0.0430977	1.03032	0.0196994	2.18777	0.0286862	0.0841076
TXNIP	53960.8	-0.0299089	0.979482	0.0116777	-2.5612	0.0104311	0.036593
ADAR	37382.7	-0.0511191	0.965187	0.0131495	-3.88752	0.000101274	0.000667218
CNP	6464.48	-0.0746685	0.94956	0.0236992	-3.15068	0.00162891	0.00764644
ELF1	10093.9	-0.0758618	0.948775	0.0204736	-3.70534	0.000211105	0.00129853
STAT3	26924.4	-0.100952	0.932417	0.0143931	-7.01392	2.31734e-12	4.5365e-11
PTPN1	13248	-0.111629	0.925543	0.018296	-6.10126	1.05237e-09	1.567e-08
TNFAIP3	13118.2	-0.116995	0.922107	0.0188144	-6.21835	5.02413e-10	7.76255e-09
CDKN1A	30008	-0.117555	0.921748	0.0158716	-7.40661	1.29565e-13	2.80379e-12
TRAFD1	4038.49	-0.122189	0.918792	0.0309471	-3.94833	7.86991e-05	0.00052991
SOCS3	22487.6	-0.148653	0.902093	0.0147632	-10.0691	7.56454e-24	3.37562e-22
CSF1	9974.52	-0.155198	0.898009	0.0194117	-7.99505	1.29521e-15	3.33528e-14
ARID5B	3540.8	-0.173622	0.886614	0.0302375	-5.74195	9.3595e-09	1.24065e-07
IFIT1	1045.51	-0.17889	0.883382	0.0560514	-3.19153	0.00141519	0.00678281
NCOA3	12797.2	-0.184967	0.879669	0.0182437	-10.1387	3.7206e-24	1.71901e-22
HIF1A	30955	-0.190459	0.876327	0.0136196	-13.9842	1.94652e-44	2.13508e-42
ZNFX1	7756.33	-0.206962	0.86636	0.0232051	-8.9188	4.71383e-19	1.57519e-17
TNFSF10	33302.7	-0.226883	0.854479	0.0161944	-14.01	1.35448e-44	1.49712e-42
NFKBIA	17232.4	-0.232409	0.851212	0.0160451	-14.4847	1.51403e-47	1.94242e-45
TENT5A	1255.04	-0.256418	0.837164	0.0514327	-4.9855	6.18005e-07	6.2757e-06
PELI1	4541.57	-0.296152	0.814422	0.0273893	-10.8127	2.99711e-27	1.63127e-25
AUTS2	9756.23	-0.310002	0.806641	0.0222509	-13.9321	4.04337e-44	4.33576e-42
IFI27	307.03	-0.334536	0.793039	0.104241	-3.20924	0.00133085	0.00644522
IFI44L	107.681	-0.655725	0.634756	0.171028	-3.83402	0.000126065	0.000815227
IL6	307.12	-0.69397	0.618151	0.100358	-6.91497	4.67958e-12	8.91789e-11
Inflammatory-response Hallmark pathway genes.
Gene name	baseMean	log2FoldChange	absFoldChange	lfcSE	stat	pvalue	padj
TNFRSF9	974.063	0.638386	1.55659	0.0576363	11.0761	1.6385e-28	9.64903e-27
HAS2	642.013	0.462594	1.37802	0.0694157	6.66411	2.66265e-11	4.72925e-10
CD55	3452.3	0.435592	1.35247	0.0308676	14.1116	3.22195e-45	3.70369e-43
SLC7A2	110.554	0.432823	1.34987	0.169303	2.5565	0.0105733	0.0370184
PLAUR	1704.45	0.425937	1.34345	0.0456218	9.33626	9.97972e-21	3.74409e-19
LPAR1	1200.77	0.415401	1.33367	0.0514514	8.07366	6.82214e-16	1.80197e-14
IL1B	8092.48	0.349855	1.27443	0.0229645	15.2346	2.08355e-52	3.25418e-50
RTP4	194.219	0.332	1.25876	0.12468	2.66281	0.00774905	0.0286842
EMP3	211.109	0.322304	1.25033	0.123093	2.61838	0.00883471	0.0319441
GPC3	213.396	0.311449	1.24095	0.127937	2.43439	0.014917	0.0495132
CXCL6	412.277	0.310555	1.24018	0.0863511	3.59642	0.000322624	0.00187988
LAMP3	2924.47	0.27679	1.2115	0.0345371	8.01427	1.10797e-15	2.86854e-14
IL1A	4417.91	0.274435	1.20952	0.0289608	9.4761	2.63966e-21	1.00608e-19
IL4R	2970.08	0.273405	1.20866	0.0340031	8.0406	8.93992e-16	2.33136e-14
CALCRL	596.097	0.270838	1.20651	0.0757199	3.57684	0.000347778	0.00201095
HBEGF	4360.39	0.269793	1.20563	0.0294339	9.16605	4.90679e-20	1.74076e-18
NOD2	592.753	0.269651	1.20552	0.0742143	3.63341	0.0002797	0.00165664
LYN	4921.18	0.238339	1.17963	0.0269183	8.85417	8.43061e-19	2.74457e-17
TLR3	995.281	0.235672	1.17746	0.0579203	4.06891	4.72342e-05	0.000335164
IL18R1	625.076	0.231562	1.17411	0.0731309	3.16641	0.00154333	0.00729959
IL15	318.522	0.229913	1.17276	0.0963785	2.38552	0.017055	0.0552443
INHBA	16068.8	0.227995	1.17121	0.0160527	14.2029	8.7919e-46	1.05276e-43
ROS1	1581.19	0.193534	1.14356	0.0453702	4.26565	1.99318e-05	0.000154727
TIMP1	807.056	0.187041	1.13843	0.0612127	3.05558	0.00224623	0.0101306
OSMR	15396.2	0.180238	1.13307	0.0174684	10.318	5.84421e-25	2.81797e-23
LY6E	14787.6	0.173991	1.12818	0.0175864	9.89353	4.44069e-23	1.89905e-21
GNA15	2104	0.166047	1.12198	0.0394269	4.2115	2.5368e-05	0.000191849
P2RX4	685.632	0.164736	1.12096	0.0689471	2.38932	0.0168798	0.0547805
CXCL8	21213.7	0.157104	1.11505	0.0164685	9.53965	1.43316e-21	5.52095e-20
RIPK2	1647.58	0.140556	1.10233	0.0448262	3.13557	0.00171521	0.00799671
NMI	1566.43	0.137645	1.10011	0.0460074	2.99181	0.00277333	0.0120393
EDN1	1289.92	0.135408	1.0984	0.049033	2.76157	0.00575243	0.0222734
IFNGR2	5640.78	0.119552	1.0864	0.0256961	4.65252	3.279e-06	2.93375e-05
SLC31A1	6582.97	0.112756	1.08129	0.0238393	4.72983	2.24705e-06	2.07106e-05
P2RY2	1952.25	0.111706	1.08051	0.041998	2.6598	0.0078186	0.0288896
ITGA5	14071.6	0.111696	1.0805	0.0175165	6.3766	1.8106e-10	2.95643e-09
IRAK2	2269.03	0.107041	1.07702	0.0380424	2.81373	0.00489698	0.0195186
SLC11A2	3974.51	0.0974251	1.06986	0.0287493	3.38878	0.000702044	0.0037087
CD40	2070.4	0.0919152	1.06578	0.0403812	2.27619	0.0228349	0.0696043
TAPBP	33426.1	0.0670611	1.04758	0.0135363	4.95416	7.2643e-07	7.29935e-06
PDPN	4298.21	0.0643903	1.04564	0.0293326	2.19517	0.0281511	0.0829759
CCL2	10739.4	0.0591317	1.04184	0.0218932	2.70092	0.00691484	0.0260444
TPBG	4774.07	0.056713	1.04009	0.0268668	2.1109	0.0347813	0.0980716
RELA	16883.9	0.0524307	1.03701	0.0159411	3.28902	0.00100536	0.005044
ICAM1	10944.1	0.0430977	1.03032	0.0196994	2.18777	0.0286862	0.0841076
PSEN1	11153.7	-0.0467606	0.968108	0.0185246	-2.52424	0.0115948	0.039982
GNAI3	11925.1	-0.0568297	0.961374	0.0188189	-3.01982	0.00252929	0.011186
ATP2A2	46285.9	-0.0607891	0.95874	0.0118925	-5.11153	3.19553e-07	3.4343e-06
AXL	8253.45	-0.0650065	0.955941	0.0208107	-3.12371	0.00178585	0.00828039
ATP2C1	18154.2	-0.0704924	0.952313	0.0154566	-4.56066	5.09938e-06	4.40607e-05
RAF1	11015.5	-0.0748319	0.949453	0.0183455	-4.07902	4.52252e-05	0.000322654
RNF144B	6055.24	-0.0750985	0.949277	0.0242965	-3.09092	0.00199536	0.00912229
PTPRE	2772.27	-0.0775548	0.947662	0.0340231	-2.27948	0.0226388	0.0691534
MYC	41325.6	-0.0782705	0.947192	0.0128481	-6.09197	1.1153e-09	1.65726e-08
MET	24494	-0.086305	0.941932	0.0155638	-5.54523	2.93561e-08	3.66479e-07
CDKN1A	30008	-0.117555	0.921748	0.0158716	-7.40661	1.29565e-13	2.80379e-12
KIF1B	9527.51	-0.124447	0.917355	0.0197619	-6.29732	3.02831e-10	4.79756e-09
PTGER4	1330.07	-0.135836	0.910142	0.0489408	-2.77552	0.00551139	0.0215199
IL18	1376.25	-0.141185	0.906774	0.0480996	-2.93525	0.00333275	0.0140682
FZD5	1849.15	-0.142282	0.906085	0.0439317	-3.23871	0.00120073	0.00589452
KLF6	12226.8	-0.146469	0.903459	0.0179748	-8.14857	3.68258e-16	9.98396e-15
SLC31A2	2020.29	-0.148682	0.902074	0.0403519	-3.68463	0.000229033	0.00139448
ADORA2B	1898.58	-0.153805	0.898877	0.043102	-3.56839	0.000359187	0.00206809
CSF1	9974.52	-0.155198	0.898009	0.0194117	-7.99505	1.29521e-15	3.33528e-14
EREG	2976.54	-0.159981	0.895037	0.0351254	-4.55457	5.24935e-06	4.51664e-05
TNFSF15	1633.44	-0.170305	0.888655	0.0453337	-3.75669	0.000172179	0.00108368
CD82	14567.2	-0.173235	0.886852	0.0200293	-8.64909	5.19131e-18	1.58711e-16
GABBR1	599.55	-0.175275	0.885599	0.071952	-2.436	0.0148507	0.0493386
HIF1A	30955	-0.190459	0.876327	0.0136196	-13.9842	1.94652e-44	2.13508e-42
DCBLD2	23713.6	-0.198065	0.871719	0.0156803	-12.6315	1.41601e-36	1.17611e-34
ATP2B1	6744.47	-0.202181	0.869235	0.0226451	-8.92827	4.32719e-19	1.45274e-17
ITGB8	21024.7	-0.218115	0.859688	0.0178303	-12.2328	2.07613e-34	1.60386e-32
LDLR	13470.9	-0.221391	0.857738	0.0175847	-12.59	2.39807e-36	1.95784e-34
TNFSF10	33302.7	-0.226883	0.854479	0.0161944	-14.01	1.35448e-44	1.49712e-42
NFKBIA	17232.4	-0.232409	0.851212	0.0160451	-14.4847	1.51403e-47	1.94242e-45
AHR	18497.4	-0.247058	0.842613	0.0164995	-14.9737	1.09158e-50	1.56849e-48
LIF	1123.36	-0.272607	0.827822	0.0537092	-5.07562	3.86241e-07	4.08681e-06
PCDH7	6940.39	-0.359344	0.779519	0.0244305	-14.7088	5.65681e-49	7.81565e-47
BDKRB1	381.385	-0.406768	0.754311	0.0993868	-4.09278	4.26231e-05	0.000306226
BTG2	13370.9	-0.543195	0.686249	0.0182465	-29.7698	9.61767e-195	1.06305e-191
PTGER2	1975.96	-0.566364	0.675316	0.0400331	-14.1474	1.93784e-45	2.30123e-43
IL7R	44.9364	-0.674205	0.626678	0.26373	-2.55642	0.0105756	0.0370184
IL6	307.12	-0.69397	0.618151	0.100358	-6.91497	4.67958e-12	8.91789e-11
